# A Comprehensive Targeted Panel of 295 Genes: Unveiling Key Disease Initiating and Transformative Biomarkers in Multiple Myeloma

**DOI:** 10.1101/2023.10.28.564536

**Authors:** Vivek Ruhela, Rupin Oberoi, Ritu Gupta, Anubha Gupta

**Author notes:** Corresponding author, (Ritu Gupta). Corresponding author, *Email addresses:* (Anubha Gupta).

## Abstract

Multiple myeloma (MM) is a haematological cancer that evolves from the benign precursor stage termed monoclonal gammopathy of undetermined significance (MGUS). Understanding the pivotal biomarkers, genomic events, and gene interactions distinguishing MM from MGUS can significantly contribute to early detection and an improved understanding of MM’s pathogenesis. This study presents a curated, comprehensive, targeted sequencing panel focusing on 295 MM-relevant genes and employing clinically oriented NGS-targeted sequencing approaches. To identify these genes, an innovative AI-powered attention model, the *Bio-Inspired Graph Network Learning-based Gene-Gene Interaction* (BIO-DGI) model, was devised for identifying *Disease-Initiating* and *Disease-Transformative* genes using the genomic profiles of MM and MGUS samples. The BIO-DGI model leverages gene interactions from nine protein-protein interaction (PPI) networks and analyzes the genomic features from 1154 MM and 61 MGUS samples. The proposed model outperformed baseline machine learning (ML) and deep learning (DL) models on quantitative performance metrics. Additionally, the BIO-DGI model identified the highest number of MM-relevant genes in the post-hoc analysis, demonstrating its superior qualitative performance. Pathway analysis highlighted the significance of top-ranked genes, emphasizing their role in MM-related pathways. Encompassing 9417 coding regions with a length of 2.630 Mb, the 295-gene panel exhibited superior performance, surpassing previously published panels in detecting genomic disease-initiating and disease-transformative events. The panel also revealed highly influential genes and their interactions within MM gene communities. Clinical relevance was confirmed through a two-fold univariate survival analysis, affirming the significance of the proposed gene panel in understanding disease progression. The study’s findings offer crucial insights into essential gene biomarkers and interactions, shaping our understanding of MM pathophysiology.
