## Supplementary File-1 for "A Comprehensive Targeted Panel of 295 Genes: Unveiling Key Disease Initiating and Transformative Biomarkers in Multiple Myeloma"

### Sheet: Table-S1
			Table S1: List of 798 significantly mutated genes in MM/MGUS
	S. No.	Gene	Whether a gene is significantly altered in MGUS	Whether a gene is significantly altered in MM	Whether a gene is previously reported Oncogene	Whether a gene is previously reported Tumor Suppressor Gene (TSG)	Whether a gene is both previously reported oncogene and driver gene	Whether a gene is Actionable Gene
	1	ABCA1	No	Yes	No	No	No	No
	2	ABCA3	Yes	Yes	No	No	No	No
	3	ABCA7	No	Yes	No	No	No	No
	4	ABL2	No	Yes	Yes	No	No	No
	5	ACACB	No	Yes	No	No	No	No
	6	ACTR3B	Yes	Yes	No	No	No	No
	7	ACVR1B	No	Yes	No	Yes	No	No
	8	ADAM21	Yes	Yes	No	No	No	No
	9	ADAMTS18	No	Yes	No	No	No	No
	10	ADAMTSL3	No	Yes	No	No	No	No
	11	ADCY5	No	Yes	No	No	No	No
	12	ADH6	Yes	No	No	No	No	No
	13	AFTPH	No	Yes	No	No	No	No
	14	AHNAK	Yes	Yes	No	No	No	No
	15	AHNAK2	Yes	Yes	No	No	No	No
	16	AKR1C1	No	Yes	No	No	No	No
	17	ALDH3B1	No	Yes	No	No	No	No
	18	ALG13	No	Yes	No	No	No	No
	19	AMER1	Yes	Yes	No	Yes	No	No
	20	AMER3	Yes	Yes	No	No	No	No
	21	ANAPC1	No	Yes	No	No	No	No
	22	ANKIB1	No	Yes	No	No	No	No
	23	ANKRD36	Yes	No	No	No	No	No
	24	ANKRD36C	Yes	Yes	No	No	No	No
	25	AP2M1	No	Yes	No	No	No	No
	26	AP3S1	Yes	Yes	No	No	No	No
	27	APBA2	No	Yes	No	No	No	No
	28	APBB1IP	No	Yes	No	No	No	No
	29	APC	Yes	No	No	Yes	No	Yes
	30	APOB	Yes	Yes	No	No	No	No
	31	AQP12A	Yes	No	No	No	No	No
	32	AQP7	Yes	No	No	No	No	No
	33	ARHGAP31	Yes	No	No	No	No	No
	34	ARHGAP4	No	Yes	No	No	No	No
	35	ARHGEF35	Yes	No	No	No	No	No
	36	ARHGEF5	Yes	No	No	No	No	No
	37	ARID1B	No	Yes	No	Yes	No	Yes
	38	ARID2	No	Yes	No	Yes	No	Yes
	39	ARMCX4	Yes	No	No	No	No	No
	40	ASB12	No	Yes	No	No	No	No
	41	ASH1L	Yes	Yes	No	No	No	No
	42	ATN1	No	Yes	No	No	No	No
	43	ATP12A	No	Yes	No	No	No	No
	44	ATP2B2	No	Yes	No	No	No	No
	45	ATP2B3	No	Yes	No	Yes	No	No
	46	ATP6V1A	No	Yes	No	No	No	No
	47	AVPR2	Yes	Yes	No	No	No	No
	48	BAZ1B	No	Yes	No	No	No	No
	49	BCL7A	No	Yes	No	No	No	No
	50	BCLAF1	Yes	Yes	No	No	No	No
	51	BIRC6	Yes	No	Yes	No	No	No
	52	BLMH	No	Yes	No	No	No	No
	53	BMS1	Yes	No	No	No	No	No
	54	BOD1	No	Yes	No	No	No	No
	55	BPHL	Yes	No	No	No	No	No
	56	BPTF	Yes	No	No	No	No	No
	57	BRAF	No	Yes	Yes	No	Yes	Yes
	58	BRD4	No	Yes	Yes	No	No	Yes
	59	BSN	No	Yes	No	No	No	No
	60	BTG1	No	Yes	No	Yes	No	No
	61	C16orf87	Yes	No	No	No	No	No
	62	C17orf70	No	Yes	No	No	No	No
	63	C1D	No	Yes	No	No	No	No
	64	C1orf105	Yes	No	No	No	No	No
	65	C1QTNF9	No	Yes	No	No	No	No
	66	C1QTNF9B	No	Yes	No	No	No	No
	67	C2orf16	Yes	No	No	No	No	No
	68	C3	No	Yes	No	No	No	No
	69	C4B	No	Yes	No	No	No	No
	70	C5orf42	No	Yes	No	No	No	No
	71	C6orf132	No	Yes	No	No	No	No
	72	CACNA1A	No	Yes	No	No	No	No
	73	CACNA1B	Yes	Yes	No	No	No	No
	74	CACNA1F	No	Yes	No	No	No	No
	75	CACNA1G	Yes	No	No	No	No	No
	76	CACNA1I	No	Yes	No	No	No	No
	77	CACNA2D2	No	Yes	No	No	No	No
	78	CAD	No	Yes	No	No	No	No
	79	CAMSAP2	No	Yes	No	No	No	No
	80	CARD11	No	Yes	Yes	No	No	No
	81	CASKIN2	No	Yes	No	No	No	No
	82	CBWD2	Yes	Yes	No	No	No	No
	83	CCDC132	No	Yes	No	No	No	No
	84	CCDC171	No	Yes	No	No	No	No
	85	CCNT1	No	Yes	No	No	No	No
	86	CCT8L2	Yes	Yes	No	No	No	No
	87	CDC42BPG	No	Yes	No	No	No	No
	88	CDRT1	Yes	No	No	No	No	No
	89	CDS2	No	Yes	No	No	No	No
	90	CELSR1	No	Yes	No	No	No	No
	91	CFH	No	Yes	No	No	No	No
	92	CGB	No	Yes	No	No	No	No
	93	CHAMP1	No	Yes	No	No	No	No
	94	CHD5	No	Yes	No	No	No	No
	95	CHD8	Yes	No	No	No	No	No
	96	CHN2	No	Yes	No	No	No	No
	97	CHRM3	No	Yes	No	No	No	No
	98	CHST1	Yes	Yes	No	No	No	No
	99	CHST12	Yes	No	No	No	No	No
	100	CILP2	No	Yes	No	No	No	No
	101	CKAP5	No	Yes	No	No	No	No
	102	CLIP1	No	Yes	No	No	No	No
	103	CMTR2	No	Yes	No	Yes	No	No
	104	CNKSR1	No	Yes	No	No	No	No
	105	CNN2	Yes	No	No	No	No	No
	106	COL14A1	No	Yes	No	No	No	No
	107	COL5A1	No	Yes	No	No	No	No
	108	COX10	Yes	No	No	No	No	No
	109	CPPED1	No	Yes	No	No	No	No
	110	CRIPAK	No	Yes	No	No	No	No
	111	CRISP2	No	Yes	No	No	No	No
	112	CSMD1	Yes	No	No	No	No	No
	113	CSMD2	Yes	Yes	No	No	No	No
	114	CSNK2A3	No	Yes	No	No	No	No
	115	CSPG4	No	Yes	No	No	No	No
	116	CTSF	No	Yes	No	No	No	No
	117	CUEDC1	No	Yes	No	No	No	No
	118	CUL9	No	Yes	No	No	No	No
	119	CXorf67	No	Yes	No	No	No	No
	120	CYLD	No	Yes	No	Yes	No	No
	121	CYP21A2	Yes	No	No	No	No	No
	122	CYP2A6	No	Yes	No	No	No	No
	123	DAZAP1	No	Yes	No	No	No	No
	124	DCAF12	No	Yes	No	No	No	No
	125	DCAF16	No	Yes	No	No	No	No
	126	DDX41	No	Yes	No	Yes	No	No
	127	DENND1A	No	Yes	No	No	No	No
	128	DENND2A	No	Yes	No	No	No	No
	129	DENND4A	Yes	Yes	No	No	No	No
	130	DERA	Yes	No	No	No	No	No
	131	DHFRL1	Yes	No	No	No	No	No
	132	DHX29	No	Yes	No	No	No	No
	133	DHX35	Yes	Yes	No	No	No	No
	134	DIS3	No	Yes	No	Yes	No	No
	135	DLGAP3	Yes	No	No	No	No	No
	136	DLX4	Yes	No	No	No	No	No
	137	DNAH1	No	Yes	No	No	No	No
	138	DNAH10	Yes	Yes	No	No	No	No
	139	DNAH17	No	Yes	No	No	No	No
	140	DNAH2	Yes	No	No	No	No	No
	141	DNAH3	Yes	Yes	No	No	No	No
	142	DNAH5	No	Yes	No	No	No	No
	143	DNAH6	Yes	Yes	No	No	No	No
	144	DNAH7	No	Yes	No	No	No	No
	145	DNAH9	Yes	No	No	No	No	No
	146	DOCK2	No	Yes	No	No	No	No
	147	DOCK3	No	Yes	No	No	No	No
	148	DOCK8	Yes	Yes	No	No	No	No
	149	DOK7	No	Yes	No	No	No	No
	150	DSPP	No	Yes	No	No	No	No
	151	DTX2	No	Yes	No	No	No	No
	152	DUSP2	No	Yes	No	No	No	No
	153	DYNAP	Yes	No	No	No	No	No
	154	DYNC1H1	No	Yes	No	No	No	No
	155	DYSF	No	Yes	No	No	No	No
	156	EDN1	Yes	No	No	No	No	No
	157	EGR1	No	Yes	No	Yes	No	No
	158	EIF4EBP1	No	Yes	No	No	No	No
	159	ELFN1	Yes	No	No	No	No	No
	160	ELFN2	No	Yes	No	No	No	No
	161	ELN	No	Yes	No	No	No	No
	162	EMC10	No	Yes	No	No	No	No
	163	EML2	No	Yes	No	No	No	No
	164	ENAH	Yes	No	No	No	No	No
	165	EP400	Yes	Yes	No	Yes	No	No
	166	EPC1	No	Yes	No	No	No	No
	167	EPPK1	No	Yes	No	No	No	No
	168	ERN1	No	Yes	No	No	No	No
	169	ERVW-1	No	Yes	No	No	No	No
	170	ESRP2	No	Yes	No	No	No	No
	171	EZR	No	Yes	No	No	No	No
	172	F8	No	Yes	No	No	No	No
	173	FAM101A	No	Yes	No	No	No	No
	174	FAM104B	No	Yes	No	No	No	No
	175	FAM169B	Yes	No	No	No	No	No
	176	FAM178B	No	Yes	No	No	No	No
	177	FAM182B	Yes	Yes	No	No	No	No
	178	FAM186A	No	Yes	No	No	No	No
	179	FAM46C	No	Yes	No	No	No	No
	180	FAM47B	Yes	No	No	No	No	No
	181	FAM83H	No	Yes	No	No	No	No
	182	FAM8A1	Yes	No	No	No	No	No
	183	FANCD2	Yes	Yes	No	Yes	No	Yes
	184	FASN	No	Yes	No	No	No	No
	185	FAT2	Yes	Yes	No	No	No	No
	186	FBN3	No	Yes	No	No	No	No
	187	FCGBP	Yes	Yes	No	No	No	No
	188	FCGR2A	Yes	No	No	No	No	No
	189	FGFR3	No	Yes	Yes	No	Yes	Yes
	190	FHOD1	No	Yes	No	No	No	No
	191	FHOD3	No	Yes	No	No	No	No
	192	FLG	Yes	No	No	No	No	No
	193	FLG2	Yes	Yes	No	No	No	No
	194	FLNA	No	Yes	No	No	No	No
	195	FLNC	Yes	No	No	No	No	No
	196	FMN2	Yes	Yes	No	No	No	No
	197	FOXR2	Yes	Yes	No	No	No	No
	198	FRG1	Yes	No	No	No	No	No
	199	FRG1B	Yes	Yes	No	No	No	No
	200	FRG2B	Yes	Yes	No	No	No	No
	201	FRG2C	No	Yes	No	No	No	No
	202	FRY	No	Yes	No	No	No	No
	203	FSIP2	Yes	No	No	No	No	No
	204	FTHL17	Yes	No	No	No	No	No
	205	FUBP1	No	Yes	Yes	Yes	Yes	No
	206	FZD8	No	Yes	No	No	No	No
	207	GBA2	Yes	Yes	No	No	No	No
	208	GBP7	No	Yes	No	No	No	No
	209	GCN1L1	No	Yes	No	No	No	No
	210	GEMIN2	No	Yes	No	No	No	No
	211	GKAP1	No	Yes	No	No	No	No
	212	GOLGA6L2	No	Yes	No	No	No	No
	213	GON4L	No	Yes	No	No	No	No
	214	GPC1	Yes	No	No	No	No	No
	215	GPNMB	No	Yes	No	No	No	No
	216	GPR152	Yes	No	No	No	No	No
	217	GPR179	No	Yes	No	No	No	No
	218	GPR68	Yes	Yes	No	No	No	No
	219	GPRIN3	No	Yes	No	No	No	No
	220	GRIN2D	No	Yes	No	No	No	No
	221	GRK6	No	Yes	No	No	No	No
	222	GRM6	No	Yes	No	No	No	No
	223	GSN	No	Yes	No	No	No	No
	224	H1FNT	Yes	No	No	No	No	No
	225	HADHB	No	Yes	No	No	No	No
	226	HAVCR1	No	Yes	No	No	No	No
	227	HCAR2	Yes	No	No	No	No	No
	228	HEG1	No	Yes	No	No	No	No
	229	HELZ2	Yes	Yes	No	No	No	No
	230	HERC1	No	Yes	No	No	No	No
	231	HERC2	No	Yes	No	No	No	No
	232	HIPK3	No	Yes	No	No	No	No
	233	HIST1H1E	No	Yes	No	No	No	No
	234	HIVEP2	No	Yes	No	No	No	No
	235	HLA-A	No	Yes	No	Yes	No	No
	236	HLA-B	Yes	Yes	No	Yes	No	No
	237	HLA-C	No	Yes	No	Yes	No	No
	238	HLA-DQA1	No	Yes	No	No	No	No
	239	HLA-DQA2	Yes	Yes	No	No	No	No
	240	HLA-DQB2	No	Yes	No	No	No	No
	241	HLA-DRB5	Yes	Yes	No	No	No	No
	242	HNRNPCL1	Yes	No	No	No	No	No
	243	HNRNPL	Yes	No	No	No	No	No
	244	HOXA1	No	Yes	No	No	No	No
	245	HRCT1	No	Yes	No	No	No	No
	246	HRNR	No	Yes	No	No	No	No
	247	HSD17B7	Yes	No	No	No	No	No
	248	HSP90AB1	Yes	Yes	No	No	No	No
	249	HUWE1	Yes	Yes	No	No	No	No
	250	HYDIN	Yes	No	No	No	No	No
	251	IFNA16	No	Yes	No	No	No	No
	252	IGFN1	Yes	Yes	No	No	No	No
	253	IGLL5	No	Yes	No	No	No	No
	254	IGSF9B	Yes	No	No	No	No	No
	255	IL31RA	No	Yes	No	No	No	No
	256	ILK	No	Yes	No	No	No	No
	257	INF2	No	Yes	No	No	No	No
	258	INHBE	No	Yes	No	No	No	No
	259	INPP5D	No	Yes	No	No	No	No
	260	IPO13	No	Yes	No	No	No	No
	261	IQSEC3	No	Yes	No	No	No	No
	262	IRF1	No	Yes	No	Yes	No	No
	263	IRF2BPL	No	Yes	No	No	No	No
	264	IRGC	Yes	No	No	No	No	No
	265	IRS1	No	Yes	Yes	No	No	No
	266	ITGA2	No	Yes	No	No	No	No
	267	ITPR1	Yes	Yes	No	No	No	No
	268	ITPR2	Yes	Yes	No	No	No	No
	269	ITPR3	No	Yes	No	No	No	No
	270	JMY	No	Yes	No	No	No	No
	271	KCNJ12	Yes	Yes	No	No	No	No
	272	KCNJ3	No	Yes	No	No	No	No
	273	KCNQ4	No	Yes	No	No	No	No
	274	KCNT1	No	Yes	No	No	No	No
	275	KDM4E	Yes	No	No	No	No	No
	276	KDM5D	Yes	Yes	No	No	No	No
	277	KHDRBS1	No	Yes	No	No	No	No
	278	KIAA0226L	Yes	No	No	No	No	No
	279	KIAA1211L	No	Yes	No	No	No	No
	280	KIAA2018	Yes	No	No	No	No	No
	281	KIAA2022	Yes	Yes	No	No	No	No
	282	KIF13A	No	Yes	No	No	No	No
	283	KIF26B	No	Yes	No	No	No	No
	284	KIR2DL1	No	Yes	No	No	No	No
	285	KIR2DL4	Yes	No	No	No	No	No
	286	KIR3DL2	No	Yes	No	No	No	No
	287	KIR3DL3	No	Yes	No	No	No	No
	288	KLC3	No	Yes	No	No	No	No
	289	KLHL2	No	Yes	No	No	No	No
	290	KLHL34	No	Yes	No	No	No	No
	291	KLRC2	Yes	Yes	No	No	No	No
	292	KMT2B	No	Yes	No	Yes	No	No
	293	KMT2C	Yes	Yes	No	Yes	No	No
	294	KMT2D	No	Yes	Yes	Yes	No	No
	295	KMT2E	Yes	Yes	No	No	No	No
	296	KPNA7	No	Yes	No	No	No	No
	297	KPRP	Yes	Yes	No	No	No	No
	298	KRAS	No	Yes	Yes	No	Yes	Yes
	299	KRT38	Yes	Yes	No	No	No	No
	300	KRT5	No	Yes	No	No	No	No
	301	KRT6B	Yes	Yes	No	No	No	No
	302	KRT6C	Yes	No	No	No	No	No
	303	KRT8	No	Yes	No	No	No	No
	304	KRT86	No	Yes	No	No	No	No
	305	KRTAP10-2	No	Yes	No	No	No	No
	306	KRTAP10-7	Yes	No	No	No	No	No
	307	KRTAP10-8	Yes	Yes	No	No	No	No
	308	KRTAP1-5	No	Yes	No	No	No	No
	309	KRTAP4-11	No	Yes	No	No	No	No
	310	KRTAP4-5	Yes	No	No	No	No	No
	311	KRTAP4-6	Yes	Yes	No	No	No	No
	312	KRTAP5-1	Yes	Yes	No	No	No	No
	313	KRTAP5-10	No	Yes	No	No	No	No
	314	KRTAP5-2	No	Yes	No	No	No	No
	315	KRTAP5-4	Yes	Yes	No	No	No	No
	316	KRTAP5-5	No	Yes	No	No	No	No
	317	KRTAP5-7	No	Yes	No	No	No	No
	318	KRTAP9-6	No	Yes	No	No	No	No
	319	KRTAP9-9	Yes	Yes	No	No	No	No
	320	L1CAM	No	Yes	No	No	No	No
	321	LAMA2	No	Yes	No	No	No	No
	322	LAMA3	Yes	Yes	No	No	No	No
	323	LAMC2	No	Yes	No	No	No	No
	324	LAPTM4B	No	Yes	No	No	No	No
	325	LARS	No	Yes	No	No	No	No
	326	LCE1E	No	Yes	No	No	No	No
	327	LCE1F	No	Yes	No	No	No	No
	328	LCE2A	No	Yes	No	No	No	No
	329	LCE2B	Yes	Yes	No	No	No	No
	330	LCN1	No	Yes	No	No	No	No
	331	LCORL	No	Yes	No	No	No	No
	332	LDHB	No	Yes	No	No	No	No
	333	LGI4	Yes	No	No	No	No	No
	334	LILRA1	No	Yes	No	No	No	No
	335	LILRA2	No	Yes	No	No	No	No
	336	LILRA4	No	Yes	No	No	No	No
	337	LILRB1	Yes	Yes	No	No	No	No
	338	LILRB2	No	Yes	No	No	No	No
	339	LMX1A	No	Yes	No	No	No	No
	340	LPA	Yes	Yes	No	No	No	No
	341	LRRC16B	No	Yes	No	No	No	No
	342	LRRC41	No	Yes	No	No	No	No
	343	LTB	No	Yes	Yes	Yes	Yes	No
	344	LYST	No	Yes	No	No	No	No
	345	MACC1	No	Yes	Yes	No	No	No
	346	MADCAM1	Yes	Yes	No	No	No	No
	347	MAGEA12	No	Yes	No	No	No	No
	348	MAGEA6	No	Yes	No	No	No	No
	349	MAGEC1	No	Yes	No	No	No	No
	350	MAGEE2	Yes	Yes	No	No	No	No
	351	MAML2	Yes	Yes	Yes	No	Yes	No
	352	MAML3	No	Yes	No	No	No	No
	353	MANEAL	No	Yes	No	No	No	No
	354	MAP3K10	Yes	Yes	No	No	No	No
	355	MAP3K19	Yes	Yes	No	No	No	No
	356	MAP3K9	No	Yes	No	No	No	No
	357	MAP4	No	Yes	No	No	No	No
	358	MAP4K1	No	Yes	No	No	No	No
	359	MAX	No	Yes	No	Yes	No	No
	360	MBNL1	No	Yes	No	No	No	No
	361	MBOAT7	No	Yes	No	No	No	No
	362	MECOM	No	Yes	Yes	No	No	No
	363	MED12L	No	Yes	No	No	No	No
	364	MEI1	No	Yes	No	No	No	No
	365	METTL15	No	Yes	No	No	No	No
	366	METTL2B	Yes	Yes	No	No	No	No
	367	MGAM	Yes	No	Yes	No	No	No
	368	MITF	No	Yes	Yes	Yes	No	Yes
	369	MLLT1	No	Yes	No	No	No	No
	370	MMP16	No	Yes	No	No	No	No
	371	MROH1	Yes	No	No	No	No	No
	372	MRPL36	No	Yes	No	No	No	No
	373	MRPS18C	No	Yes	No	No	No	No
	374	MTHFD1L	Yes	No	No	No	No	No
	375	MTHFD2L	No	Yes	No	No	No	No
	376	MTSS1L	No	Yes	No	No	No	No
	377	MUC12	No	Yes	No	No	No	No
	378	MUC16	Yes	Yes	Yes	No	No	No
	379	MUC2	No	Yes	No	No	No	No
	380	MUC20	No	Yes	No	No	No	No
	381	MUC3A	Yes	No	No	No	No	No
	382	MUC4	Yes	Yes	Yes	No	No	No
	383	MUC6	Yes	Yes	No	No	No	No
	384	MYH11	No	Yes	No	Yes	No	No
	385	MYH14	No	Yes	No	No	No	No
	386	MYH6	No	Yes	No	No	No	No
	387	MYH7	Yes	Yes	No	No	No	No
	388	MYL5	No	Yes	No	No	No	No
	389	MYLK3	No	Yes	No	No	No	No
	390	MYO15A	No	Yes	No	No	No	No
	391	MYO18B	No	Yes	No	No	No	No
	392	MYO1C	No	Yes	No	No	No	No
	393	MYO5A	Yes	No	No	No	No	No
	394	MYO5B	No	Yes	No	No	No	No
	395	MYPOP	No	Yes	No	No	No	No
	396	MYT1L	Yes	No	No	No	No	No
	397	NACA2	No	Yes	No	No	No	No
	398	NAIP	No	Yes	No	No	No	No
	399	NAV1	No	Yes	No	No	No	No
	400	NBPF1	Yes	Yes	No	No	No	No
	401	NBPF10	Yes	Yes	No	No	No	No
	402	NBPF14	Yes	No	No	No	No	No
	403	NBPF9	Yes	Yes	No	No	No	No
	404	NCOR1	Yes	No	No	Yes	No	No
	405	NCR3LG1	No	Yes	No	No	No	No
	406	NDNF	No	Yes	No	No	No	No
	407	NEB	Yes	Yes	No	No	No	No
	408	NEFH	Yes	Yes	No	No	No	No
	409	NELFE	No	Yes	No	No	No	No
	410	NF1	No	Yes	No	Yes	No	Yes
	411	NFKBIA	No	Yes	No	Yes	No	Yes
	412	NFX1	No	Yes	No	No	No	No
	413	NHSL2	Yes	Yes	No	No	No	No
	414	NIPA2	No	Yes	No	No	No	No
	415	NIPBL	No	Yes	No	No	No	No
	416	NLRC5	Yes	No	No	No	No	No
	417	NLRP13	Yes	Yes	No	No	No	No
	418	NLRP4	No	Yes	No	No	No	No
	419	NLRP5	Yes	No	No	No	No	No
	420	NLRP8	Yes	No	No	No	No	No
	421	NLRP9	No	Yes	No	No	No	No
	422	NNT	No	Yes	No	No	No	No
	423	NOS1	No	Yes	No	No	No	No
	424	NOTCH1	Yes	No	Yes	Yes	No	Yes
	425	NOTCH2NL	Yes	No	No	No	No	No
	426	NPAP1	Yes	No	No	No	No	No
	427	NPIPA5	Yes	No	No	No	No	No
	428	NPIPB15	Yes	Yes	No	No	No	No
	429	NRAS	No	Yes	Yes	No	Yes	Yes
	430	NUDT10	No	Yes	No	No	No	No
	431	NUMBL	No	Yes	No	No	No	No
	432	NUP153	Yes	No	No	No	No	No
	433	OAS3	No	Yes	No	No	No	No
	434	OBSCN	Yes	Yes	No	No	No	No
	435	ODF3L2	No	Yes	No	No	No	No
	436	OR10H1	Yes	No	No	No	No	No
	437	OR10H2	Yes	No	No	No	No	No
	438	OR11L1	No	Yes	No	No	No	No
	439	OR12D2	Yes	Yes	No	No	No	No
	440	OR13C2	No	Yes	No	No	No	No
	441	OR14I1	Yes	No	No	No	No	No
	442	OR1A1	Yes	No	No	No	No	No
	443	OR1D5	Yes	No	No	No	No	No
	444	OR1E1	Yes	Yes	No	No	No	No
	445	OR1J1	Yes	No	No	No	No	No
	446	OR1J2	Yes	No	No	No	No	No
	447	OR2AK2	Yes	No	No	No	No	No
	448	OR2G6	Yes	No	No	No	No	No
	449	OR2J3	Yes	No	No	No	No	No
	450	OR2L2	Yes	No	No	No	No	No
	451	OR2L5	Yes	Yes	No	No	No	No
	452	OR2L8	Yes	No	No	No	No	No
	453	OR2M3	Yes	No	No	No	No	No
	454	OR2M5	No	Yes	No	No	No	No
	455	OR2T11	Yes	Yes	No	No	No	No
	456	OR2T2	Yes	No	No	No	No	No
	457	OR2T27	Yes	Yes	No	No	No	No
	458	OR2T35	Yes	No	No	No	No	No
	459	OR2T4	Yes	No	No	No	No	No
	460	OR2Z1	Yes	Yes	No	No	No	No
	461	OR3A1	Yes	No	No	No	No	No
	462	OR3A3	Yes	Yes	No	No	No	No
	463	OR4B1	Yes	No	No	No	No	No
	464	OR4C11	Yes	No	No	No	No	No
	465	OR4C12	Yes	No	No	No	No	No
	466	OR4K14	Yes	Yes	No	No	No	No
	467	OR4K15	Yes	No	No	No	No	No
	468	OR4M1	Yes	No	No	No	No	No
	469	OR4M2	Yes	No	No	No	No	No
	470	OR4N4	No	Yes	No	No	No	No
	471	OR52E8	Yes	No	No	No	No	No
	472	OR5C1	Yes	Yes	No	No	No	No
	473	OR5D18	Yes	No	No	No	No	No
	474	OR6C74	No	Yes	No	No	No	No
	475	OR7C1	Yes	No	No	No	No	No
	476	OR7C2	Yes	Yes	No	No	No	No
	477	OR7E24	Yes	No	No	No	No	No
	478	OR8G5	Yes	Yes	No	No	No	No
	479	OR8K1	No	Yes	No	No	No	No
	480	OR8U1	Yes	Yes	No	No	No	No
	481	OR9G1	Yes	No	No	No	No	No
	482	OSBPL10	No	Yes	No	No	No	No
	483	OTOG	No	Yes	No	No	No	No
	484	OTOP1	No	Yes	No	No	No	No
	485	PABPC1	Yes	Yes	Yes	Yes	Yes	No
	486	PABPC3	Yes	Yes	No	No	No	No
	487	PAK2	Yes	Yes	No	No	No	No
	488	PAPSS2	Yes	No	No	No	No	No
	489	PARP4	No	Yes	No	No	No	No
	490	PCDHA1	Yes	Yes	No	No	No	No
	491	PCDHA2	Yes	No	No	No	No	No
	492	PCDHA5	Yes	No	No	No	No	No
	493	PCDHA7	Yes	No	No	No	No	No
	494	PCDHA9	Yes	Yes	No	No	No	No
	495	PCDHB16	Yes	No	No	No	No	No
	496	PCDHB2	Yes	No	No	No	No	No
	497	PCDHB8	Yes	Yes	No	No	No	No
	498	PCDHGA1	No	Yes	No	No	No	No
	499	PCED1A	No	Yes	No	No	No	No
	500	PCMTD1	Yes	No	No	No	No	No
	501	PDE1C	No	Yes	No	No	No	No
	502	PDE4DIP	Yes	No	No	No	No	No
	503	PEG3	Yes	Yes	No	No	No	No
	504	PGM5	No	Yes	No	No	No	No
	505	PGR	No	Yes	Yes	No	No	No
	506	PHF14	No	Yes	No	No	No	No
	507	PHLDA1	No	Yes	No	No	No	No
	508	PKD1	No	Yes	No	No	No	No
	509	PLCH2	No	Yes	No	No	No	No
	510	PLEC	No	Yes	No	No	No	No
	511	PLIN4	Yes	Yes	No	No	No	No
	512	PLXNA1	No	Yes	No	No	No	No
	513	PLXNA3	Yes	Yes	No	No	No	No
	514	PLXNB3	No	Yes	No	No	No	No
	515	PLXND1	No	Yes	No	No	No	No
	516	PNMA5	Yes	Yes	No	No	No	No
	517	PNRC2	No	Yes	No	No	No	No
	518	POTEE	No	Yes	No	No	No	No
	519	POTEF	No	Yes	No	No	No	No
	520	POTEG	No	Yes	No	No	No	No
	521	POTEJ	Yes	No	No	No	No	No
	522	POTEM	No	Yes	No	No	No	No
	523	PPARGC1B	No	Yes	No	No	No	No
	524	PPFIA3	No	Yes	No	No	No	No
	525	PPIAL4G	Yes	No	No	No	No	No
	526	PPIP5K1	No	Yes	No	No	No	No
	527	PPP1R13B	No	Yes	No	No	No	No
	528	PRAMEF1	Yes	No	No	No	No	No
	529	PRAMEF11	Yes	Yes	No	No	No	No
	530	PRAMEF2	Yes	No	No	No	No	No
	531	PRAMEF4	Yes	No	No	No	No	No
	532	PRAMEF7	No	Yes	No	No	No	No
	533	PRB1	Yes	No	No	No	No	No
	534	PRB2	No	Yes	No	No	No	No
	535	PRB3	Yes	No	No	No	No	No
	536	PRB4	Yes	No	No	No	No	No
	537	PRIM2	Yes	No	No	No	No	No
	538	PRKD2	No	Yes	No	No	No	No
	539	PRKRA	Yes	Yes	No	No	No	No
	540	PROCA1	No	Yes	No	No	No	No
	541	PRPF8	Yes	No	No	No	No	No
	542	PRR21	Yes	No	No	No	No	No
	543	PRR23A	Yes	Yes	No	No	No	No
	544	PRR23B	Yes	Yes	No	No	No	No
	545	PRR23C	Yes	Yes	No	No	No	No
	546	PRRC2A	No	Yes	No	No	No	No
	547	PRRC2C	No	Yes	No	No	No	No
	548	PRSS1	No	Yes	No	No	No	No
	549	PRSS3	Yes	Yes	No	No	No	No
	550	PSG2	No	Yes	No	No	No	No
	551	PSORS1C1	No	Yes	No	No	No	No
	552	PTK2B	No	Yes	No	No	No	No
	553	PTK7	No	Yes	No	No	No	No
	554	PTPRN2	Yes	No	No	No	No	No
	555	PTTG1	No	Yes	No	No	No	No
	556	PUS10	Yes	No	No	No	No	No
	557	PXK	No	Yes	No	No	No	No
	558	RAB12	No	Yes	No	No	No	No
	559	RAB21	No	Yes	No	No	No	No
	560	RAB7A	Yes	No	No	No	No	No
	561	RAD54B	No	Yes	No	No	No	Yes
	562	RAET1E	Yes	No	No	No	No	No
	563	RAG1	Yes	No	No	No	No	No
	564	RAP1GAP2	No	Yes	No	No	No	No
	565	RAPH1	Yes	No	No	No	No	No
	566	RARG	No	Yes	No	No	No	No
	567	RASAL1	No	Yes	No	No	No	No
	568	RB1	No	Yes	No	Yes	No	Yes
	569	RBBP8	No	Yes	No	No	No	No
	570	RBM20	No	Yes	No	No	No	No
	571	RBM23	No	Yes	No	No	No	No
	572	RBMXL1	Yes	Yes	No	No	No	No
	573	RBMXL3	No	Yes	No	No	No	No
	574	RBP3	Yes	No	No	No	No	No
	575	RFPL1	No	Yes	No	No	No	No
	576	RFPL4AL1	Yes	Yes	No	No	No	No
	577	RGMB	Yes	Yes	No	No	No	No
	578	RGPD1	No	Yes	No	No	No	No
	579	RGPD8	No	Yes	No	No	No	No
	580	RHOQ	Yes	No	No	No	No	No
	581	RIMBP3	Yes	No	No	No	No	No
	582	RIMBP3B	Yes	No	No	No	No	No
	583	RIMBP3C	Yes	Yes	No	No	No	No
	584	RLIM	Yes	Yes	No	No	No	No
	585	RNF213	No	Yes	No	No	No	No
	586	RP1L1	Yes	No	No	No	No	No
	587	RPL10	No	Yes	No	Yes	No	No
	588	RPTOR	No	Yes	Yes	No	No	Yes
	589	RRBP1	No	Yes	No	No	No	No
	590	RRP7A	No	Yes	No	No	No	No
	591	RTEL1	No	Yes	No	Yes	No	Yes
	592	RTL1	Yes	No	No	No	No	No
	593	RXRB	No	Yes	No	No	No	No
	594	RYR1	Yes	Yes	No	No	No	No
	595	RYR2	No	Yes	No	No	No	No
	596	RYR3	Yes	Yes	No	No	No	No
	597	SACS	Yes	Yes	No	No	No	No
	598	SALL3	Yes	No	No	No	No	No
	599	SAMHD1	No	Yes	No	Yes	No	No
	600	SCAF1	No	Yes	No	No	No	No
	601	SCN4A	No	Yes	No	No	No	No
	602	SCN5A	Yes	No	No	No	No	No
	603	SDHA	No	Yes	No	Yes	No	No
	604	SEC61A2	Yes	No	No	No	No	No
	605	SEMA4G	No	Yes	No	No	No	No
	606	SERINC1	No	Yes	No	No	No	No
	607	SERPINA1	Yes	No	No	No	No	No
	608	SETD1A	No	Yes	Yes	No	No	No
	609	SF3A2	No	Yes	No	No	No	No
	610	SF3A3	No	Yes	No	No	No	No
	611	SFTPA1	No	Yes	No	No	No	No
	612	SHANK3	Yes	No	No	No	No	No
	613	SIGLEC1	No	Yes	No	No	No	No
	614	SIRPA	Yes	Yes	No	Yes	No	No
	615	SIRPB1	No	Yes	No	No	No	No
	616	SKA3	Yes	Yes	No	No	No	No
	617	SKOR1	No	Yes	No	No	No	No
	618	SLAMF7	No	Yes	No	No	No	No
	619	SLC12A3	No	Yes	No	No	No	No
	620	SLC22A13	No	Yes	No	No	No	No
	621	SLC22A24	Yes	No	No	No	No	No
	622	SLC25A5	Yes	Yes	No	No	No	No
	623	SLC2A3	Yes	Yes	No	No	No	No
	624	SLC35G5	No	Yes	No	No	No	No
	625	SLC7A1	No	Yes	No	No	No	No
	626	SMC4	No	Yes	No	No	No	No
	627	SNRNP200	Yes	No	No	No	No	No
	628	SOSTDC1	No	Yes	No	No	No	No
	629	SP140	No	Yes	No	Yes	No	No
	630	SPATA31A1	Yes	No	No	No	No	No
	631	SPRY3	Yes	No	No	No	No	No
	632	SPTA1	No	Yes	No	No	No	No
	633	SPTAN1	No	Yes	No	No	No	No
	634	SPTB	No	Yes	No	No	No	No
	635	SPTBN4	Yes	No	No	No	No	No
	636	SRGAP2	Yes	No	No	No	No	No
	637	SRRM2	Yes	No	No	No	No	No
	638	SSTR3	No	Yes	No	No	No	No
	639	STAB1	No	Yes	No	No	No	No
	640	STAP2	No	Yes	No	No	No	No
	641	STARD9	Yes	No	No	No	No	No
	642	STRADB	Yes	No	No	No	No	No
	643	STRC	Yes	Yes	No	No	No	No
	644	STT3B	Yes	No	No	No	No	No
	645	STX17	No	Yes	No	No	No	No
	646	SUGCT	No	Yes	No	No	No	No
	647	SUOX	No	Yes	No	No	No	No
	648	SVIL	No	Yes	No	No	No	No
	649	SYNE1	Yes	No	No	No	No	No
	650	SYNE2	Yes	No	No	No	No	No
	651	SYNGAP1	Yes	Yes	No	No	No	No
	652	TAAR2	No	Yes	No	No	No	No
	653	TAF1	No	Yes	No	No	No	No
	654	TAF1A	Yes	Yes	No	No	No	No
	655	TAF1L	Yes	Yes	No	No	No	No
	656	TAL1	No	Yes	Yes	No	No	No
	657	TAS2R19	Yes	No	No	No	No	No
	658	TAS2R30	Yes	Yes	No	No	No	No
	659	TAS2R31	Yes	No	No	No	No	No
	660	TAS2R46	Yes	No	No	No	No	No
	661	TBC1D29	No	Yes	No	No	No	No
	662	TBC1D3F	Yes	No	No	No	No	No
	663	TBP	Yes	Yes	No	No	No	No
	664	TCEAL3	Yes	Yes	No	No	No	No
	665	TCL1A	No	Yes	Yes	No	No	No
	666	TCP10	No	Yes	No	No	No	No
	667	TDG	Yes	No	No	No	No	No
	668	TDRD9	No	Yes	No	No	No	No
	669	TENM1	Yes	No	No	No	No	No
	670	TERT	No	Yes	Yes	Yes	No	No
	671	TEX13A	Yes	Yes	No	No	No	No
	672	TGM7	No	Yes	No	No	No	No
	673	THAP7	No	Yes	No	No	No	No
	674	TICRR	No	Yes	No	No	No	No
	675	TM7SF2	No	Yes	No	No	No	No
	676	TMEM216	No	Yes	No	No	No	No
	677	TMEM45B	No	Yes	No	No	No	No
	678	TMEM52B	No	Yes	No	No	No	No
	679	TMUB2	No	Yes	No	No	No	No
	680	TNRC18	No	Yes	No	No	No	No
	681	TNRC6A	No	Yes	No	No	No	No
	682	TOP2B	No	Yes	No	No	No	No
	683	TP53	No	Yes	Yes	Yes	Yes	Yes
	684	TPSD1	No	Yes	No	No	No	No
	685	TPTE	Yes	No	No	No	No	No
	686	TPTE2	No	Yes	No	No	No	No
	687	TRAF2	No	Yes	No	No	No	No
	688	TRAF3	No	Yes	No	Yes	No	No
	689	TRANK1	Yes	Yes	No	No	No	No
	690	TRIM2	Yes	Yes	No	No	No	No
	691	TRO	Yes	No	No	No	No	No
	692	TRPM2	No	Yes	No	No	No	No
	693	TRPM7	No	Yes	No	No	No	No
	694	TRRAP	Yes	Yes	Yes	No	Yes	No
	695	TSACC	No	Yes	No	No	No	No
	696	TSNAXIP1	No	Yes	No	No	No	No
	697	TTN	Yes	Yes	No	No	No	No
	698	TUBA3C	Yes	Yes	No	No	No	No
	699	TUBA3D	No	Yes	No	No	No	No
	700	TUBB8	Yes	Yes	No	No	No	No
	701	TUBGCP6	No	Yes	No	No	No	No
	702	TYRO3	Yes	No	No	No	No	Yes
	703	U2AF2	Yes	Yes	No	No	No	No
	704	UBC	No	Yes	No	No	No	No
	705	UBR4	Yes	No	No	No	No	No
	706	UGT1A3	No	Yes	No	No	No	No
	707	UHRF2	No	Yes	No	No	No	No
	708	UNC13A	No	Yes	No	No	No	No
	709	UNC79	No	Yes	No	No	No	No
	710	URM1	No	Yes	No	No	No	No
	711	USH1C	No	Yes	No	No	No	No
	712	USP29	Yes	Yes	No	No	No	No
	713	USP34	Yes	No	No	No	No	No
	714	USP6	Yes	No	Yes	No	No	No
	715	USP9X	No	Yes	No	No	No	No
	716	USP9Y	Yes	Yes	No	No	No	No
	717	UTY	Yes	Yes	No	No	No	No
	718	VAV1	No	Yes	Yes	No	No	No
	719	VCL	No	Yes	No	No	No	No
	720	VPS13A	No	Yes	No	No	No	No
	721	VPS13B	No	Yes	No	No	No	No
	722	VPS13D	Yes	No	No	No	No	No
	723	VRTN	Yes	Yes	No	No	No	No
	724	VWF	No	Yes	No	No	No	No
	725	WASF3	Yes	No	No	No	No	No
	726	WASH4P	Yes	No	No	No	No	No
	727	WBSCR17	Yes	Yes	No	No	No	No
	728	WDFY4	Yes	Yes	No	No	No	No
	729	WDR11	No	Yes	No	No	No	No
	730	WDR3	Yes	No	No	No	No	No
	731	WDR87	Yes	Yes	No	No	No	No
	732	WDR89	No	Yes	No	No	No	No
	733	WIPF3	No	Yes	No	No	No	No
	734	WNK2	No	Yes	No	Yes	No	No
	735	XCR1	No	Yes	No	No	No	No
	736	XIRP1	Yes	No	No	No	No	No
	737	YWHAZ	No	Yes	No	No	No	No
	738	ZC3H4	No	Yes	No	No	No	No
	739	ZFHX3	No	Yes	No	Yes	No	No
	740	ZFP62	Yes	No	No	No	No	No
	741	ZGPAT	No	Yes	No	No	No	No
	742	ZNF208	No	Yes	No	No	No	No
	743	ZNF236	Yes	No	No	No	No	No
	744	ZNF257	Yes	No	No	No	No	No
	745	ZNF286B	No	Yes	No	No	No	No
	746	ZNF320	Yes	Yes	No	No	No	No
	747	ZNF329	Yes	No	No	No	No	No
	748	ZNF345	Yes	No	No	No	No	No
	749	ZNF354A	No	Yes	No	No	No	No
	750	ZNF354B	No	Yes	No	No	No	No
	751	ZNF358	Yes	Yes	No	No	No	No
	752	ZNF419	No	Yes	No	No	No	No
	753	ZNF420	Yes	No	No	No	No	No
	754	ZNF429	Yes	No	No	No	No	No
	755	ZNF468	Yes	Yes	No	No	No	No
	756	ZNF469	No	Yes	No	No	No	No
	757	ZNF473	No	Yes	No	No	No	No
	758	ZNF491	Yes	No	No	No	No	No
	759	ZNF493	No	Yes	No	No	No	No
	760	ZNF506	Yes	No	No	No	No	No
	761	ZNF507	No	Yes	No	No	No	No
	762	ZNF519	Yes	No	No	No	No	No
	763	ZNF525	Yes	Yes	No	No	No	No
	764	ZNF527	Yes	Yes	No	No	No	No
	765	ZNF529	Yes	No	No	No	No	No
	766	ZNF536	No	Yes	No	No	No	No
	767	ZNF559	Yes	No	No	No	No	No
	768	ZNF560	Yes	Yes	No	No	No	No
	769	ZNF572	Yes	No	No	No	No	No
	770	ZNF587	No	Yes	No	No	No	No
	771	ZNF592	No	Yes	No	No	No	No
	772	ZNF594	Yes	No	No	No	No	No
	773	ZNF595	Yes	No	No	No	No	No
	774	ZNF605	Yes	No	No	No	No	No
	775	ZNF626	Yes	No	No	No	No	No
	776	ZNF646	No	Yes	No	No	No	No
	777	ZNF676	Yes	Yes	No	No	No	No
	778	ZNF678	Yes	No	No	No	No	No
	779	ZNF708	Yes	No	No	No	No	No
	780	ZNF71	Yes	No	No	No	No	No
	781	ZNF717	No	Yes	No	No	No	No
	782	ZNF721	Yes	No	No	No	No	No
	783	ZNF729	Yes	No	No	No	No	No
	784	ZNF763	No	Yes	No	No	No	No
	785	ZNF835	Yes	No	No	No	No	No
	786	ZNF837	No	Yes	No	No	No	No
	787	ZNF84	Yes	No	No	No	No	No
	788	ZNF841	Yes	No	No	No	No	No
	789	ZNF845	No	Yes	No	No	No	No
	790	ZNF85	Yes	No	No	No	No	No
	791	ZNF850	Yes	No	No	No	No	No
	792	ZNF860	Yes	No	No	No	No	No
	793	ZNF865	No	Yes	No	No	No	No
	794	ZNFX1	No	Yes	No	No	No	No
	795	ZSCAN10	Yes	No	No	No	No	No
	796	ZSWIM2	No	Yes	No	No	No	No
	797	ZXDA	Yes	No	No	No	No	No
	798	ZZEF1	No	Yes	No	No	No	No

### Sheet: Table-S2
	Table-S2: Top 500 Significantly altered genes of MM and MGUS as discovered by Bio-DGI (PPI9)
	S. No.	List of top gene significantly altered only in MM	List of top genes significantly altered only in MGUS	List of top genes significantly altered and common in both MM and MGUS
	1	ABCA1	ANKRD36	ABCA3
	2	ABCA7	APC	ACTR3B
	3	ABL2	AQP7	ADAM21
	4	ACACB	ARHGAP31	AHNAK
	5	ACVR1B	ARHGEF5	AHNAK2
	6	ADAMTS18	BIRC6	AMER1
	7	ADCY5	BMS1	ANKRD36C
	8	AKR1C1	BPTF	AP3S1
	9	ALG13	CACNA1G	APOB
	10	ANAPC1	CDRT1	ASH1L
	11	ANKIB1	CHD8	BCLAF1
	12	AP2M1	CNN2	CACNA1B
	13	APBA2	COX10	CHST1
	14	APBB1IP	CSMD1	CSMD2
	15	ARHGAP4	CYP21A2	DHX35
	16	ARID1B	DERA	DNAH10
	17	ARID2	DLGAP3	DNAH3
	18	ATN1	DNAH2	DNAH6
	19	ATP12A	DNAH9	DOCK8
	20	ATP2B2	EDN1	EP400
	21	ATP2B3	ENAH	FANCD2
	22	ATP6V1A	FAM8A1	FAT2
	23	BAZ1B	FCGR2A	FCGBP
	24	BCL7A	FLG	FLG2
	25	BOD1	FLNC	FMN2
	26	BRAF	FRG1	FRG1B
	27	BRD4	FSIP2	FRG2B
	28	BSN	GPC1	HELZ2
	29	C1D	HCAR2	HLA-B
	30	C3	HNRNPCL1	HLA-DQA2
	31	C4B	HNRNPL	HLA-DRB5
	32	CACNA1A	HYDIN	HSP90AB1
	33	CACNA1F	IGSF9B	HUWE1
	34	CACNA1I	KDM4E	IGFN1
	35	CACNA2D2	KIAA0226L	ITPR1
	36	CAD	KIR2DL4	ITPR2
	37	CAMSAP2	KRT6C	KCNJ12
	38	CARD11	MGAM	KIAA2022
	39	CASKIN2	MTHFD1L	KLRC2
	40	CCNT1	MUC3A	KMT2C
	41	CDC42BPG	MYO5A	KMT2E
	42	CELSR1	MYT1L	KPRP
	43	CFH	NCOR1	KRT38
	44	CHD5	NLRC5	KRT6B
	45	CHN2	NOTCH1	KRTAP5-4
	46	CHRM3	NOTCH2NL	KRTAP9-9
	47	CKAP5	NPIPA5	LAMA3
	48	CLIP1	NUP153	LILRB1
	49	COL14A1	OR2T2	LPA
	50	COL5A1	OR2T4	MADCAM1
	51	CSNK2A3	OR4C12	MAP3K10
	52	CSPG4	OR9G1	MAP3K19
	53	CUL9	PCMTD1	METTL2B
	54	CYLD	PDE4DIP	MUC16
	55	CYP2A6	POTEJ	MUC4
	56	DAZAP1	PPIAL4G	MUC6
	57	DDX41	PRAMEF1	MYH7
	58	DENND1A	PRAMEF2	NBPF1
	59	DHX29	PRAMEF4	NBPF10
	60	DIS3	PRIM2	NBPF9
	61	DNAH1	PRPF8	NEB
	62	DNAH17	PTPRN2	OBSCN
	63	DNAH5	PUS10	OR8U1
	64	DNAH7	RAB7A	PABPC1
	65	DOCK2	RAET1E	PABPC3
	66	DOCK3	RAG1	PAK2
	67	DOK7	RAPH1	PLIN4
	68	DUSP2	RHOQ	PLXNA3
	69	DYNC1H1	RP1L1	PRAMEF11
	70	DYSF	SALL3	PRKRA
	71	EGR1	SCN5A	PRSS3
	72	EIF4EBP1	SEC61A2	RBMXL1
	73	ELFN2	SERPINA1	RGMB
	74	ELN	SNRNP200	RLIM
	75	EML2	SPRY3	RYR1
	76	EPC1	SPTBN4	RYR3
	77	EPPK1	SRGAP2	SACS
	78	ERN1	SRRM2	SIRPA
	79	ESRP2	STARD9	SKA3
	80	EZR	STRADB	SLC25A5
	81	F8	STT3B	SLC2A3
	82	FAM104B	SYNE1	SYNGAP1
	83	FAM178B	SYNE2	TAF1L
	84	FAM186A	TAS2R19	TAS2R30
	85	FAM46C	TAS2R31	TBP
	86	FASN	TAS2R46	TRANK1
	87	FBN3	TDG	TRRAP
	88	FGFR3	TENM1	TTN
	89	FHOD1	TPTE	TUBA3C
	90	FHOD3	TYRO3	TUBB8
	91	FLNA	UBR4	U2AF2
	92	FRG2C	USP34	WBSCR17
	93	FRY	USP6	WDFY4
	94	FUBP1	VPS13D	ZNF676
	95	GBP7	WASF3
	96	GCN1L1	WDR3
	97	GEMIN2	XIRP1
	98	GOLGA6L2	ZNF236
	99	GON4L	ZNF257
	100	GPNMB	ZNF429
	101	GRK6	ZNF595
	102	GRM6	ZNF626
	103	GSN	ZNF708
	104	HADHB
	105	HERC1
	106	HERC2
	107	HIPK3
	108	HIST1H1E
	109	HLA-A
	110	HLA-C
	111	HLA-DQA1
	112	HLA-DQB2
	113	HRNR
	114	IGLL5
	115	ILK
	116	INF2
	117	INPP5D
	118	IQSEC3
	119	IRF1
	120	IRF2BPL
	121	IRS1
	122	ITGA2
	123	ITPR3
	124	JMY
	125	KCNJ3
	126	KCNT1
	127	KHDRBS1
	128	KIF13A
	129	KIF26B
	130	KIR2DL1
	131	KIR3DL2
	132	KIR3DL3
	133	KLC3
	134	KMT2B
	135	KMT2D
	136	KPNA7
	137	KRAS
	138	KRT5
	139	KRT8
	140	KRTAP10-2
	141	KRTAP4-11
	142	KRTAP5-10
	143	L1CAM
	144	LAMA2
	145	LAMC2
	146	LAPTM4B
	147	LARS
	148	LCORL
	149	LILRA1
	150	LILRA2
	151	LILRA4
	152	LILRB2
	153	LTB
	154	LYST
	155	MAGEC1
	156	MAML3
	157	MANEAL
	158	MAP3K9
	159	MAP4
	160	MAX
	161	MBNL1
	162	MECOM
	163	MED12L
	164	MEI1
	165	MITF
	166	MLLT1
	167	MMP16
	168	MUC12
	169	MUC20
	170	MYH11
	171	MYH14
	172	MYH6
	173	MYL5
	174	MYLK3
	175	MYO15A
	176	MYO18B
	177	MYO1C
	178	MYO5B
	179	NCR3LG1
	180	NELFE
	181	NF1
	182	NFKBIA
	183	NFX1
	184	NIPBL
	185	NNT
	186	NOS1
	187	NRAS
	188	NUDT10
	189	NUMBL
	190	OR11L1
	191	OTOG
	192	OTOP1
	193	PARP4
	194	PDE1C
	195	PGM5
	196	PGR
	197	PHF14
	198	PKD1
	199	PLCH2
	200	PLEC
	201	PLXNA1
	202	PLXNB3
	203	PLXND1
	204	POTEE
	205	POTEF
	206	POTEG
	207	POTEM
	208	PPARGC1B
	209	PPFIA3
	210	PRRC2A
	211	PRRC2C
	212	PRSS1
	213	PSORS1C1
	214	PTK2B
	215	PTK7
	216	PXK
	217	RAB12
	218	RAD54B
	219	RAP1GAP2
	220	RARG
	221	RASAL1
	222	RB1
	223	RBBP8
	224	RBM20
	225	RBM23
	226	RGPD1
	227	RGPD8
	228	RNF213
	229	RPL10
	230	RPTOR
	231	RRBP1
	232	RRP7A
	233	RTEL1
	234	RXRB
	235	RYR2
	236	SAMHD1
	237	SCAF1
	238	SCN4A
	239	SDHA
	240	SETD1A
	241	SF3A2
	242	SF3A3
	243	SIGLEC1
	244	SIRPB1
	245	SLAMF7
	246	SLC12A3
	247	SLC7A1
	248	SMC4
	249	SP140
	250	SPTA1
	251	SPTAN1
	252	SPTB
	253	STAB1
	254	SUGCT
	255	SVIL
	256	TAF1
	257	TAL1
	258	TCP10
	259	TDRD9
	260	TERT
	261	TGM7
	262	TNRC18
	263	TNRC6A
	264	TOP2B
	265	TP53
	266	TPSD1
	267	TPTE2
	268	TRAF2
	269	TRAF3
	270	TRPM2
	271	TRPM7
	272	TUBA3D
	273	TUBGCP6
	274	UBC
	275	UHRF2
	276	UNC13A
	277	UNC79
	278	USH1C
	279	USP9X
	280	VAV1
	281	VCL
	282	VPS13A
	283	VPS13B
	284	VWF
	285	WDR11
	286	WDR89
	287	WNK2
	288	XCR1
	289	YWHAZ
	290	ZC3H4
	291	ZFHX3
	292	ZNF208
	293	ZNF286B
	294	ZNF469
	295	ZNF493
	296	ZNF536
	297	ZNF587
	298	ZNF717
	299	ZNF763
	300	ZNF865
	301	ZNFX1
	302	ZSWIM2
	303	ZZEF1
