## Supplementary File-6 for "A Comprehensive Targeted Panel of 295 Genes: Unveiling Key Disease Initiating and Transformative Biomarkers in Multiple Myeloma"

### Sheet: Table-S13
		Table-S13: Complete details of the five gene communities (e.g. community size, number of previously reported genes present in the community, etc.) obtained using the learned adjacency matrices from the five trained Bio-DGI (PPI9) classifiers
	Community Number	Size of the Community	Member genes of the community	Number of OGs present in the community	Name of the OGs present in the community	Number of TSGs present in the community	Name of the TSGs present in the community	Number of ODGs present in the community2	Name of the ODGs present in the community	Number of AGs present in the community2	Name of the AGs present in the community	Number of genes within the top 100 rank in the post-hoc analysis of the Bio-DGI (PPI9) model	Name of the genes within the top 100 rank in the post-hoc analysis of the Bio-DGI (PPI9) model	Number of genes within the top 250 rank in the post-hoc analysis of the Bio-DGI (PPI9) model	Name of the genes within the top 250 rank in the post-hoc analysis of the Bio-DGI (PPI9) model
	1	202	ALG13, AMER1, ANKIB1, ANKRD36, ARID1B, ARID2, ASB12, ASH1L, ATN1, BAZ1B, BCL7A, BCLAF1, BIRC6, BMS1, BOD1, BPTF, BRD4, C17orf70, C1D, C1QTNF9, C1QTNF9B, CCNT1, CHD8, CMTR2, CSMD1, CSNK2A3, CUL9, CXorf67, DAZAP1, DCAF16, DDX41, DHX29, DHX35, DIS3, DLX4, DTX2, EML2, EP400, EPC1, ESRP2, FAM178B, FAM8A1, FANCD2, FOXR2, FRY, FSIP2, FUBP1, GCN1L1, GEMIN2, GON4L, HELZ2, HIPK3, HIST1H1E, HNRNPCL1, HNRNPL…	11	BIRC6, BRD4, FUBP1, KMT2D, MECOM, PABPC1, SETD1A, TAL1, TERT, TRRAP, USP6	21	AMER1, ARID1B, ARID2, CMTR2, DDX41, DIS3, EP400, FANCD2, FUBP1, KMT2B, KMT2C, KMT2D, MAX, NCOR1, NF1, PABPC1, RB1, RPL10, RTEL1, TERT, ZFHX3	3	FUBP1, PABPC1, TRRAP	8	ARID1B, ARID2, BRD4, FANCD2, NF1, RAD54B, RB1, RTEL1	31	ANKRD36, ASH1L, BCLAF1, BIRC6, BMS1, BPTF, CHD8, CSMD1, DHX35, EP400, FANCD2, HELZ2, HNRNPCL1, HUWE1, KMT2C, KMT2D, KMT2E, NCOR1, NF1, PABPC1, PABPC3, PARP4, PPIAL4G, PRIM2, RLIM, SLC25A5, TRRAP, UBC, UBR4, USP34, USP6	63	ANKRD36, ARID1B, ARID2, ASH1L, BCLAF1, BIRC6, BMS1, BPTF, BRD4, CHD8, CSMD1, DHX35, DIS3, EML2, EP400, FANCD2, FUBP1, HELZ2, HNRNPCL1, HNRNPL, HUWE1, HYDIN, KMT2B, KMT2C, KMT2D, KMT2E, MAX, MBNL1, MED12L, MLLT1, NCOR1, NF1, NIPBL, NUP153, PABPC1, PABPC3, PARP4, PCMTD1, PPIAL4G, PRIM2, PRPF8, PRRC2C, RGPD1, RLIM, SCAF1, SETD1A, SLC25A5, SNRNP200, SRRM2, TAF1, TAF1L, TBP, TERT, TNRC18, TOP2B, TRRAP…
	2	125	ABCA1, ABL2, ACACB, ACVR1B, ADAMTS18, ADH6, AKR1C1, ALDH3B1, APC, APOB, ATP12A, AVPR2, BLMH, BPHL, BRAF, BTG1, C1orf105, CAD, CCT8L2, CDS2, CGB, CHAMP1, CHST12, CILP2, CNKSR1, COL14A1, COL5A1, COX10, CPPED1, CSPG4, CYP21A2, CYP2A6, DERA, DHFRL1, EDN1, EGR1, EIF4EBP1, ELN, ERN1, F8, FASN, FGFR3, FZD8, GPC1, GRK6, HADHB, HAVCR1, HCAR2, HIVEP2, HSD17B7, HSP90AB1, INHBE, IRS1, KLHL2, KRAS, L1CAM, LAP…	14	ABL2, BRAF, FGFR3, IRS1, KRAS, MACC1, MAML2, MGAM, MITF, NOTCH1, NRAS, PGR, RPTOR, TP53	8	ACVR1B, APC, BTG1, EGR1, MITF, NOTCH1, SDHA, TP53	6	BRAF, FGFR3, KRAS, MAML2, NRAS, TP53	10	APC, BRAF, FGFR3, KRAS, MITF, NOTCH1, NRAS, RPTOR, TP53, TYRO3	9	ABCA1, EIF4EBP1, HSP90AB1, KRAS, NOTCH1, SDHA, SLC2A3, TP53, VWF	29	ABCA1, ABL2, BRAF, COL5A1, CSPG4, EDN1, EGR1, EIF4EBP1, ELN, FASN, FGFR3, HCAR2, HSP90AB1, IRS1, KRAS, LARS, MMP16, NOTCH1, NRAS, PGR, PLXNA1, RPTOR, RRBP1, SDHA, SERPINA1, SLC2A3, TP53, TYRO3, VWF
	3	122	ACTR3B, ADAMTSL3, AFTPH, AHNAK, AP2M1, AP3S1, ATP6V1A, CAMSAP2, CASKIN2, CCDC171, CDC42BPG, CHN2, CKAP5, CLIP1, CNN2, DENND1A, DENND2A, DENND4A, DNAH1, DNAH10, DNAH17, DNAH2, DNAH3, DNAH5, DNAH6, DNAH7, DNAH9, DOK7, DUSP2, DYNC1H1, DYSF, ENAH, EZR, FAM47B, FHOD1, FHOD3, FLNA, FLNC, FMN2, FTHL17, GBA2, GSN, HERC1, HERC2, IGFN1, ILK, INF2, IPO13, JMY, KIF13A, KIF26B, KLC3, LAMA2, LRRC16B, LYST, MAP…	0	--	1	MYH11	0	--	0	--	19	ACTR3B, CLIP1, FLNA, HERC2, MYH14, MYH6, MYO15A, NEB, OBSCN, PAK2, PLEC, POTEE, POTEF, POTEM, RAB7A, SYNE1, TPTE, TTN, WDFY4	65	ACTR3B, AHNAK, ATP6V1A, CASKIN2, CKAP5, CLIP1, CNN2, DNAH10, DNAH2, DNAH5, DNAH7, DNAH9, DYNC1H1, DYSF, ENAH, FLNA, FLNC, FMN2, GSN, HERC1, HERC2, IGFN1, INF2, KIF13A, KIF26B, LAMA2, MYH11, MYH14, MYH6, MYH7, MYLK3, MYO15A, MYO18B, MYO1C, MYO5A, MYO5B, NEB, OBSCN, PAK2, PLEC, POTEE, POTEF, POTEG, POTEJ, POTEM, PTK7, PUS10, RAB7A, RHOQ, SPTB, STARD9, SVIL, SYNE1, SYNE2, TPTE, TPTE2, TTN, TUBB8, VC…
	4	104	ABCA7, APBB1IP, ARHGAP31, ARHGAP4, ARMCX4, C3, C4B, CARD11, CBWD2, CCDC132, CFH, CTSF, CUEDC1, CYLD, DOCK2, DOCK8, DYNAP, ERVW-1, FAM101A, FAM169B, FAM46C, FCGR2A, GBP7, GPNMB, GPRIN3, HLA-A, HLA-B, HLA-C, HLA-DQA1, HLA-DQA2, HLA-DQB2, HLA-DRB5, IFNA16, IGLL5, IL31RA, INPP5D, IRF1, IRGC, ITGA2, KIAA0226L, KIR2DL1, KIR2DL4, KIR3DL2, KIR3DL3, KLRC2, LILRA1, LILRA2, LILRA4, LILRB1, LILRB2, LTB, MADC…	4	CARD11, LTB, TCL1A, VAV1	11	CYLD, HLA-A, HLA-B, HLA-C, IRF1, LTB, NFKBIA, SAMHD1, SIRPA, SP140, TRAF3	1	LTB	1	NFKBIA	23	CARD11, DOCK2, FCGR2A, HLA-A, HLA-B, HLA-C, HLA-DQA1, HLA-DQA2, HLA-DQB2, HLA-DRB5, IGLL5, INPP5D, KIR2DL1, KIR2DL4, KIR3DL2, LILRA1, LILRA2, LILRA4, LILRB1, LILRB2, NFKBIA, SIRPA, VAV1	37	APBB1IP, ARHGAP4, C3, CARD11, DOCK2, DOCK8, FCGR2A, HLA-A, HLA-B, HLA-C, HLA-DQA1, HLA-DQA2, HLA-DQB2, HLA-DRB5, IGLL5, INPP5D, IRF1, ITGA2, KIR2DL1, KIR2DL4, KIR3DL2, KLRC2, LILRA1, LILRA2, LILRA4, LILRB1, LILRB2, NFKBIA, NLRC5, PTK2B, SIGLEC1, SIRPA, SLAMF7, STAB1, TRAF3, VAV1, WDR11
	5	21	AHNAK2, ANAPC1, FCGBP, FRG2B, HEG1, HRNR, KRT5, KRT8, KRT86, KRTAP1-5, MUC12, MUC16, MUC20, MUC4, MUC6, NBPF1, OR8U1, PDE4DIP, RBMXL1, TAS2R31, ZNF717	2	MUC16, MUC4	0	--	0	--	0	--	7	AHNAK2, FCGBP, MUC16, MUC6, NBPF1, PDE4DIP, ZNF717	14	AHNAK2, ANAPC1, FCGBP, HRNR, KRT8, MUC12, MUC16, MUC20, MUC4, MUC6, NBPF1, OR8U1, PDE4DIP, ZNF717

### Sheet: Table-S14
	Table-S14: Count and list of previously reported genes (OG, TSG, ODG, and AG) present in the gene communities
	Community Number	1	2	3	4	5
	Number of Oncogenes	11	14	0	4	2
	Oncogenes Names	BIRC6, BRD4, FUBP1, KMT2D, MECOM, PABPC1, SETD1A, TAL1, TERT, TRRAP, USP6	ABL2, BRAF, FGFR3, IRS1, KRAS, MACC1, MAML2, MGAM, MITF, NOTCH1, NRAS, PGR, RPTOR, TP53	-	CARD11, LTB, TCL1A, VAV1	MUC16, MUC4
	Number of TSGs	21	8	1	11	0
	TSG Names	AMER1, ARID1B, ARID2, CMTR2, DDX41, DIS3, EP400, FANCD2, FUBP1, KMT2B, KMT2C, KMT2D, MAX, NCOR1, NF1, PABPC1, RB1, RPL10, RTEL1, TERT, ZFHX3	ACVR1B, APC, BTG1, EGR1, MITF, NOTCH1, SDHA, TP53	MYH11	CYLD, HLA-A, HLA-B, HLA-C, IRF1, LTB, NFKBIA, SAMHD1, SIRPA, SP140, TRAF3	-
	Number of ODGs	3	6	0	1	0
	ODG Names	FUBP1, PABPC1, TRRAP	BRAF, FGFR3, KRAS, MAML2, NRAS, TP53		LTB
	Numboer of AG	8	10	0	1	0
	AG Names	ARID1B, ARID2, BRD4, FANCD2, NF1, RAD54B, RB1, RTEL1	APC, BRAF, FGFR3, KRAS, MITF, NOTCH1, NRAS, RPTOR, TP53, TYRO3	-	NFKBIA	-
