## Supplementary File-7 for "A Comprehensive Targeted Panel of 295 Genes: Unveiling Key Disease Initiating and Transformative Biomarkers in Multiple Myeloma"

### Sheet: Table-S15
	Table-S15: Geo2R validation of genes present in the proposed 295 gene panel
	Gene Name	Gene rank obtained using post-hoc analysis of Bio-DGI (PPI9) model	GSE37302	GSE39683	GSE17306	GSE16558	GSE72213	GSE17498	GSE89182	GSE125363	GSE149833	GSE167042	GSE137369	Total number of validated datasets
	MUC6	1			✓			✓		✓	✓			4
	LILRA1	2								✓	✓			2
	LILRB1	3			✓			✓	✓	✓		✓		5
	EIF4EBP1	5	✓		✓			✓	✓	✓		✓		6
	MUC16	6			✓			✓		✓	✓	✓		5
	PABPC1	10			✓			✓		✓				3
	LILRB2	11			✓			✓		✓				3
	KRTAP9-9	12										✓		1
	KMT2C	18			✓	✓		✓		✓				4
	NBPF10	20			✓		✓	✓		✓	✓	✓		6
	HLA-B	22			✓			✓		✓	✓		✓	5
	HLA-A	23			✓			✓		✓	✓		✓	5
	HLA-C	24			✓			✓		✓			✓	4
	HLA-DQA1	25	✓							✓			✓	3
	HLA-DRB5	26			✓			✓		✓		✓		4
	FCGBP	27			✓	✓		✓		✓		✓		5
	LILRA2	28			✓			✓		✓	✓			4
	IGLL5	29								✓				1
	TTN	30			✓			✓		✓	✓	✓		5
	KIR3DL2	32								✓				1
	RLIM	33	✓		✓			✓		✓				4
	KRAS	34			✓			✓		✓	✓	✓		5
	ANKRD36C	35			✓			✓		✓	✓	✓		5
	HERC2	38	✓		✓			✓	✓	✓	✓	✓		7
	DHX35	42			✓			✓	✓	✓		✓		5
	HLA-DQA2	43								✓			✓	2
	PRSS3	44								✓				1
	HUWE1	45			✓	✓		✓		✓		✓		5
	SLC25A5	46	✓		✓	✓		✓		✓				5
	TP53	50			✓			✓		✓	✓	✓		5
	AHNAK2	54			✓			✓		✓				3
	FLNA	55			✓			✓		✓				3
	PLEC	56			✓			✓		✓		✓		4
	PABPC3	58			✓			✓		✓				3
	OBSCN	59						✓		✓		✓		3
	ZNF717	60								✓		✓		2
	PRSS1	63			✓			✓		✓				3
	ABCA1	65	✓		✓			✓		✓	✓			5
	KMT2D	66		✓	✓			✓		✓	✓			5
	HLA-DQB2	67								✓				1
	LILRA4	68								✓	✓			2
	MYH14	70			✓			✓		✓				3
	WDFY4	72			✓	✓		✓		✓		✓		5
	NF1	73	✓		✓	✓		✓		✓		✓		6
	INPP5D	74			✓	✓		✓		✓	✓	✓		6
	VWF	76			✓			✓		✓				3
	MYH6	78								✓				1
	SDHA	79						✓		✓		✓		3
	VAV1	82	✓							✓		✓		3
	CLIP1	83			✓			✓		✓		✓		4
	ACTR3B	84	✓		✓			✓		✓	✓	✓		6
	SIRPA	86			✓			✓		✓		✓		4
	PARP4	87			✓	✓		✓		✓	✓	✓		6
	PAK2	88			✓	✓		✓		✓				4
	MYO15A	89						✓		✓				2
	DOCK2	90				✓						✓		2
	NEB	92			✓	✓		✓		✓		✓		5
	ITPR1	94	✓		✓			✓		✓		✓		5
	HELZ2	95							✓	✓				2
	NFKBIA	96			✓			✓		✓				3
	KIR2DL1	97						✓		✓				2
	ASH1L	98			✓			✓		✓		✓		4
	TBP	104	✓		✓	✓		✓		✓				5
	MUC4	105			✓			✓		✓				3
	EGR1	109	✓		✓	✓		✓	✓	✓	✓	✓		8
	SLAMF7	110	✓		✓	✓		✓	✓	✓		✓		7
	RYR2	111								✓				1
	BRD4	112	✓		✓			✓		✓				4
	TAF1	113			✓	✓		✓	✓	✓		✓		6
	MYO5B	115	✓		✓			✓		✓		✓		5
	DNAH5	117								✓		✓		2
	CACNA1A	118			✓			✓		✓	✓	✓		5
	PTK2B	119			✓			✓		✓		✓		4
	PLIN4	120			✓			✓		✓				3
	MAX	121			✓			✓		✓		✓		4
	KIF13A	122			✓			✓		✓		✓		4
	HRNR	123						✓		✓				2
	CHD5	124			✓			✓		✓				3
	KCNJ12	126			✓			✓		✓	✓	✓		5
	MYH7	127								✓		✓		2
	DOCK8	128				✓				✓		✓		3
	CACNA1B	130								✓	✓	✓		3
	TRAF3	132			✓			✓		✓		✓		4
	MYO18B	134			✓			✓		✓		✓		4
	C3	135			✓			✓		✓	✓			4
	ATP2B2	136								✓				1
	KRT8	138			✓			✓		✓	✓			4
	KMT2B	139			✓			✓		✓	✓			4
	ZNF208	143			✓	✓		✓		✓				4
	MBNL1	144			✓			✓		✓				3
	EML2	148	✓						✓	✓	✓	✓		5
	HERC1	150			✓	✓		✓		✓	✓	✓		6
	UNC13A	151			✓			✓		✓	✓			4
	ITPR2	152			✓			✓		✓		✓		4
	DYSF	153			✓			✓		✓				3
	AHNAK	156			✓			✓		✓				3
	IRS1	157	✓		✓			✓	✓	✓		✓		6
	EPPK1	159								✓				1
	FMN2	160						✓		✓				2
	NIPBL	161			✓	✓		✓		✓	✓			5
	FGFR3	162			✓			✓		✓		✓		4
	MLLT1	165	✓		✓			✓		✓		✓		5
	OR8U1	167						✓				✓		2
	U2AF2	168			✓			✓		✓		✓		4
	STAB1	171								✓				1
	FBN3	173								✓		✓		2
	LAMA2	174								✓		✓		2
	ABL2	175			✓			✓		✓				3
	MUC12	179			✓			✓		✓		✓		4
	MED12L	180			✓			✓		✓		✓		4
	VPS13A	181		✓	✓			✓	✓	✓		✓		6
	USP9X	182			✓			✓		✓		✓		4
	KIF26B	183		✓	✓			✓		✓				4
	MAGEC1	184				✓		✓		✓				3
	MYO1C	186	✓	✓	✓			✓	✓	✓	✓			7
	ARID1B	187			✓			✓		✓				3
	DIS3	188			✓	✓		✓		✓				4
	ZZEF1	191	✓		✓			✓		✓	✓	✓		6
	ITGA2	193		✓	✓			✓		✓		✓		5
	ARHGAP4	194			✓	✓		✓	✓		✓			5
	GSN	195			✓			✓		✓		✓		4
	SCAF1	198			✓			✓		✓	✓			4
	IRF1	199	✓		✓	✓		✓		✓		✓		6
	PGR	200			✓			✓		✓		✓		4
	NOS1	201			✓			✓		✓		✓		4
	PTK7	202						✓		✓	✓			3
	FASN	203	✓		✓			✓	✓	✓		✓		6
	TUBB8	204						✓		✓		✓		3
	YWHAZ	207		✓	✓			✓		✓				4
	TPTE2	208										✓		1
	DNAH7	209								✓				1
	ARID2	210			✓			✓		✓				3
	BRAF	211		✓	✓			✓		✓				4
	PPFIA3	217			✓			✓		✓	✓			4
	SPTA1	218			✓			✓		✓				3
	FUBP1	219			✓			✓		✓		✓		4
	NRAS	220	✓		✓		✓	✓		✓				5
	SVIL	222	✓		✓			✓		✓		✓		5
	SYNGAP1	223			✓			✓		✓				3
	CSPG4	224			✓			✓		✓				3
	SPTB	225								✓				1
	MUC20	226			✓			✓		✓				3
	VPS13B	230			✓	✓		✓	✓	✓		✓		6
	VCL	232	✓		✓			✓		✓	✓	✓		6
	RPTOR	234			✓			✓		✓		✓		4
	INF2	235			✓			✓		✓	✓	✓		5
	CASKIN2	236								✓				1
	OTOG	238								✓	✓			2
	MMP16	239	✓	✓	✓			✓		✓				5
	LAMA3	242			✓			✓		✓	✓			4
	GOLGA6L2	243								✓				1
	FAM186A	244								✓	✓			2
	RYR1	248			✓			✓		✓	✓	✓		5
	COL5A1	249			✓			✓		✓				3
	IGFN1	250								✓				1
	CSMD2	255			✓			✓		✓		✓		4
	ZNF676	257			✓			✓		✓				3
	CHRM3	258			✓			✓	✓	✓				4
	TNRC6A	259			✓			✓	✓	✓				4
	SF3A3	260	✓		✓			✓		✓		✓		5
	MAP4	261			✓			✓		✓		✓		4
	ZFHX3	262	✓		✓			✓		✓		✓		5
	CFH	263	✓		✓			✓		✓	✓	✓		6
	RAD54B	264			✓			✓	✓	✓	✓	✓		6
	IQSEC3	266			✓			✓		✓				3
	ATP12A	267						✓		✓	✓			3
	LCORL	271			✓			✓		✓				3
	DNAH1	272						✓	✓	✓		✓		4
	PRRC2A	274			✓			✓		✓		✓		4
	MITF	275	✓		✓			✓		✓	✓			5
	ALG13	277	✓	✓	✓	✓		✓	✓	✓				7
	DNAH6	278			✓			✓						2
	KCNT1	279			✓			✓		✓				3
	DNAH17	280								✓	✓			2
	RYR3	281			✓			✓		✓				3
	CDC42BPG	282								✓				1
	SAMHD1	283			✓	✓	✓	✓		✓		✓		6
	CCNT1	284			✓			✓		✓				3
	RBMXL1	285			✓			✓		✓				3
	XCR1	289		✓					✓					2
	CACNA2D2	290			✓		✓	✓		✓				4
	RPL10	291			✓			✓		✓				3
	FRY	292	✓		✓			✓		✓		✓		5
	FHOD3	293			✓			✓		✓				3
	PLXNB3	294						✓		✓				2
	GEMIN2	296			✓			✓		✓		✓		4
	ACVR1B	297			✓			✓		✓				3
	KRT6B	298								✓	✓			2
	DENND1A	300			✓			✓	✓	✓		✓		5
	TRPM7	301			✓			✓		✓		✓		4
	CELSR1	302			✓			✓		✓				3
	SKA3	303			✓		✓	✓		✓	✓	✓		6
	RBM20	306			✓			✓		✓				3
	PGM5	307								✓	✓			2
	ATP2B3	308								✓				1
	L1CAM	309			✓			✓		✓	✓	✓		5
	MANEAL	311	✓		✓			✓	✓	✓				5
	RB1	314	✓		✓	✓		✓		✓		✓		6
	EZR	317	✓		✓			✓		✓				4
	FRG2C	322								✓				1
	FRG2B	325								✓	✓	✓		3
	BSN	328			✓			✓		✓				3
	RAB12	331			✓			✓	✓	✓				4
	ABCA3	332			✓			✓		✓	✓			4
	ZC3H4	334						✓		✓				2
	DUSP2	336	✓		✓			✓		✓				4
	LTB	337			✓			✓		✓				3
	ACACB	339			✓			✓	✓	✓		✓		5
	NNT	340	✓		✓			✓	✓	✓		✓		6
	ZNF587	342	✓		✓			✓		✓				4
	CHN2	347	✓		✓			✓		✓	✓	✓		6
	UNC79	348								✓	✓			2
	C4B	352								✓				1
	LYST	353			✓	✓		✓		✓		✓		5
	MECOM	355			✓			✓		✓		✓		4
	NBPF9	356			✓		✓	✓		✓	✓			5
	RBM23	357	✓		✓			✓	✓	✓	✓			6
	ADAMTS18	359			✓			✓		✓		✓		4
	KRTAP5-10	360								✓				1
	FAT2	362			✓			✓		✓				3
	PKD1	363			✓			✓		✓				3
	TUBGCP6	364			✓			✓		✓		✓		4
	SP140	365			✓	✓	✓	✓		✓	✓			6
	DOCK3	367						✓		✓			✓	3
	ZNF865	368			✓			✓		✓				3
	CYLD	369			✓			✓		✓	✓			4
	MAP3K10	371			✓			✓		✓		✓		4
	PLCH2	372								✓		✓		2
	TRPM2	376								✓	✓			2
	PLXNA3	378			✓			✓		✓		✓		4
	NFX1	381			✓	✓		✓	✓	✓				5
	FAM46C	384	✓		✓	✓		✓		✓	✓			6
	FAM104B	387			✓			✓		✓				3
	SACS	389	✓		✓			✓		✓				4
	RTEL1	390			✓			✓		✓	✓			4
	PDE1C	392			✓			✓		✓	✓	✓		5
	RARG	394			✓			✓		✓	✓	✓		5
	TRAF2	395			✓			✓		✓		✓		4
	ZNFX1	396			✓			✓		✓	✓	✓		5
	PRAMEF11	400						✓		✓	✓			3
	CACNA1F	401			✓			✓		✓				3
	PSORS1C1	403								✓				1
	EPC1	405			✓			✓		✓		✓		4
	MAP3K9	406			✓			✓		✓				3
	KHDRBS1	407						✓		✓				2
	HIPK3	409		✓	✓			✓		✓				4
	F8	410						✓		✓	✓			3
	KPRP	411								✓				1
	FAM178B	412								✓				1
	TUBA3C	413								✓	✓	✓		3
	CUL9	415			✓			✓		✓	✓	✓		5
	COL14A1	421			✓	✓		✓		✓		✓		5
	AMER1	424			✓			✓		✓				3
	APBA2	425	✓		✓			✓		✓		✓		5
	KRTAP5-4	426						✓		✓				2
	TAL1	428			✓			✓		✓		✓		4
	TAS2R30	433			✓			✓		✓		✓		4
	KLC3	435								✓				1
	ZNF763	440				✓				✓		✓		3
	ABCA7	441			✓			✓		✓	✓	✓		5
	SLC7A1	444	✓		✓			✓	✓	✓				5
	NUMBL	445			✓			✓		✓				3
	ELFN2	447			✓			✓		✓	✓	✓		5
	PPARGC1B	449	✓		✓	✓		✓		✓	✓			6
	ZNF469	452						✓		✓				2
	TPSD1	456			✓			✓		✓		✓		4
	METTL2B	458		✓	✓			✓		✓				4
	KRT38	465									✓			1
	TGM7	468								✓	✓			2
	FLG2	469								✓		✓		2
	CYP2A6	470								✓				1
	ADAM21	476			✓			✓		✓		✓		4
	NUDT10	478								✓	✓	✓		3
	IRF2BPL	479			✓			✓	✓	✓				4
	RXRB	481			✓			✓	✓	✓	✓			5
	ANKIB1	487			✓	✓		✓		✓		✓		5
	NELFE	488			✓			✓	✓	✓				4
	SLC12A3	489			✓			✓		✓				3
	PHF14	493	✓		✓	✓		✓		✓		✓		6
	GON4L	495				✓		✓		✓				3
	MEI1	498			✓			✓	✓	✓				4
	HADHB	499			✓			✓		✓	✓			4
	ATM			✓	✓	✓		✓	✓	✓		✓		7
	CCND1				✓			✓		✓		✓		4
	CD27					✓				✓				2
	CKS1B				✓		✓	✓		✓	✓	✓		6
	IGH					✓					✓	✓		3
	IGL					✓					✓	✓		3
	IGK					✓					✓	✓		3
	HIST1H1E	349						✓		✓	✓	✓		4
	JAK1		✓		✓		✓	✓		✓		✓		6
	MAF				✓			✓		✓		✓		4
	MAFB				✓			✓		✓				3
	MYC		✓		✓			✓		✓		✓		5
	PRDM1		✓		✓			✓	✓	✓		✓		6

### Sheet: References
		Datasets used for Geo2R validation of the genes present in the proposed 295-gene panel
	S.No.	Dataset Accession ID	References
	1	GSE125363	1. Farswan A, Gupta A, Gupta R, Kaur G. Imputation of Gene Expression Data in Blood Cancer and Its Significance in Inferring Biological Pathways. Front Oncol 2019;9:1442. PMID: 31970084
	2	GSE137369	Garcia-Gomez A, Li T, de la Calle-Fabregat C, Rodríguez-Ubreva J et al. Targeting aberrant DNA methylation in mesenchymal stromal cells as a treatment for myeloma bone disease. Nat Commun 2021 Jan 18;12(1):421. PMID: 33462210
	3	GSE16558	Gutiérrez NC, Sarasquete ME, Misiewicz-Krzeminska I, Delgado M et al. Deregulation of microRNA expression in the different genetic subtypes of multiple myeloma and correlation with gene expression profiling. Leukemia 2010 Mar;24(3):629-37. PMID: 20054351
	4	GSE17306	Zhou Y, Chen L, Barlogie B, Stephens O et al. High-risk myeloma is associated with global elevation of miRNAs and overexpression of EIF2C2/AGO2. Proc Natl Acad Sci U S A 2010 Apr 27;107(17):7904-9. PMID: 20385818
	5	GSE17498	1. Lionetti M, Biasiolo M, Agnelli L, Todoerti K et al. Identification of microRNA expression patterns and definition of a microRNA/mRNA regulatory network in distinct molecular groups of multiple myeloma. Blood 2009 Dec 10;114(25):e20-6. PMID: 19846888 2. Biasiolo M, Sales G, Lionetti M, Agnelli L et al. Impact of host genes and strand selection on miRNA and miRNA* expression. PLoS One 2011;6(8)…
	6	GSE37302	Bolzoni M, Storti P, Bonomini S, Todoerti K et al. Immunomodulatory drugs lenalidomide and pomalidomide inhibit multiple myeloma-induced osteoclast formation and the RANKL/OPG ratio in the myeloma microenvironment targeting the expression of adhesion molecules. Exp Hematol 2013 Apr;41(4):387-97.e1. PMID: 23178378
	7	GSE39683	Ronchetti D, Todoerti K, Tuana G, Agnelli L et al. The expression pattern of small nucleolar and small Cajal body-specific RNAs characterizes distinct molecular subtypes of multiple myeloma. Blood Cancer J 2012 Nov 23;2:e96. PMID: 23178508
	8	GSE72213	Bong IPN, Ng CC, Othman N, Esa E. Gene expression profiling and in vitro functional studies reveal RAD54L as a potential therapeutic target in multiple myeloma. Genes Genomics 2022 Aug;44(8):957-966. PMID: 35689754
	9	GSE89812	Nair JR, Caserta J, Belko K, Howell T et al. Novel inhibition of PIM2 kinase has significant anti-tumor efficacy in multiple myeloma. Leukemia 2017 Aug;31(8):1715-1726. PMID: 28008178
	10	GSE149833	Sacco A, Federico C, Todoerti K, Ziccheddu B et al. Specific targeting of the KRAS mutational landscape in myeloma as a tool to unveil the elicited antitumor activity. Blood 2021 Nov 4;138(18):1705-1720. PMID: 34077955
	11	GSE167042	Soncini D, Martinuzzi C, Becherini P, Gelli E et al. Apoptosis reprogramming triggered by splicing inhibitors sensitizes multiple myeloma cells to Venetoclax treatment. Haematologica 2022 Jun 1;107(6):1410-1426. PMID: 34670358
