## Supplementary File-9 for "A Comprehensive Targeted Panel of 295 Genes: Unveiling Key Disease Initiating and Transformative Biomarkers in Multiple Myeloma"

### Sheet: Table-S18
	Table-S18: List of genes in previously published targeted sequencing panels
	S. No.	Gene panel of 26 propsoed by Cutler et al [1]	Gene panel of 182 propsoed by Bolli et al [2]	Gene panel of 47 propsoed by Kortum et al [3]	Gene panel of 228 propsoed by Sudha et al [4]	Gene panel of 465 propsoed by White et al [5]
	1	ACTG1	ACTG1	ADAMTS9	ABCD4	AASS
	2	ATM	ADAM29	ANK2	ABCF1	ABCA2
	3	BRAF	ADAR	ATM	ACTG1	ABCC4
	4	CCND1	ALK	BRAF	ADAM29	ACACA
	5	CDKN1B	APC	CCND1	ADCY2	ACSM4
	6	CDKN2A	ARID1A	CRBN	AKAP1	ACTG1
	7	CYLD	ARID1B	CUL4A	ARHGEF12	ADCY8
	8	DIS3	ARID3B	CUL4B	ARID1A	ADRA2B
	9	EGFR	ARID4A	CYLD	ARID2	AGAP5
	10	EGR1	ARID5A	DDB1	ASAP2	AGTR2
	11	FAM46C	ARID5B	DIS3	ASXL1	AHNAK2
	12	FGFR3	ASAP2	DNAH5	ATM	AICDA
	13	IRF4	ASXL1	EGFR	ATP13A4	AKAP6
	14	KRAS	ATM	EGR1	ATR	AKT1
	15	LTB	ATP13A4	FAM46C	ATRX	ALK
	16	MAGED1	ATP2A1	FAT1	BCL10	ANK2
	17	MAX	ATP2A3	FAT3	BCL6	ANK3
	18	NRAS	ATR	FAT4	BCL7A	ANKHD1
	19	PRDM1	BCL2	FRYL	BCL9	ANKRD18B
	20	RB1	BCL6	HECW1	BCORL1	ANP32E
	21	SP140	BCOR	IRF4	BIRC2	ANTXR2
	22	STAT3	BIRC3	KRAS	BIRC3	APEX1
	23	TNFRSF21	BLM	LRP1B	BIRC5	APEX2
	24	TP53	BRAF	LTN1	BMP2K	AQP7
	25	TRAF2	BRCA1	LYST	BRAF	ARHGEF11
	26	TRAF3	BRCA2	MECOM	BRCA1	ARID1A
	27		BRIP1	MLL3	BRCA2	ARID2
	28		BUB1B	NBPF1	BRD4	ATF7IP
	29		CASP8	NEB	ABCD4	ATM
	30		CBL	NR3C1	BRF1	ATR
	31		CCND1	NRAS	BTG1	ATXN7L3B
	32		CCND2	PRDM1	C8orf34	AXL
	33		CCND3	PSMB5	CARD11	BAGE2
	34		CD27	PSMG2	CCND1	BAI2
	35		CD40	PTPRD	CCND3	BBC3
	36		CD79A	RASA2	CD36	BCL2L1
	37		CDC73	RB1	CD79A	BCL2L11
	38		CDK6	SP140	CDK4	BCL7A
	39		CDKN2A	SPEN	CDKN1B	BCORL1
	40		CHD8	TIAM1	CDKN2A	BIRC2
	41		CIC	TP53	CDKN2B	BIRC3
	42		COL2A1	TRAF3	CDKN2C	BLM
	43		CRBN	TRIP12	CHD1	BRAF
	44		CREBBP	VCAN	CHD2	BRCA2
	45		DDB1	XBP1	CHD4	BSN
	46		DDX11	ZFHX3	CHEK1	BTG1
	47		DDX3X	ZFHX4	CHEK2	C2
	48		DICER1		CKS1B	CARD11
	49		DIS3		CRBN	CCDC144NL
	50		DNAH11		CREBBP	CCDC155
	51		DNAH5		CUL4A	CCDC88A
	52		DNAH9		CUL4B	CCND1
	53		DNMT3A		CXCR4	CCND3
	54		DTX1		CYLD	CDC27
	55		EGFR		DDB1	CDC42EP2
	56		EGR1		DDX3X	CDCA2
	57		EP400		DIS3	CDCA7L
	58		EPHA3		DNAH5	CDH8
	59		ERBB3		DNMT3A	CDHR1
	60		ERN1		DOCK5	CDKN1B
	61		ETV6		DOT1L	CDKN2A
	62		EZH2		DPYD	CDKN2C
	63		FAM46C		DUSP2	CELSR2
	64		FANCA		DUOX2	CGGBP1
	65		FANCD2		EGFR	CHD2
	66		FAT1		EGR1	CHD3
	67		FAT2		EP300	CHEK2
	68		FAT3		EPHA3	CKM
	69		FAT4		ETV6	CKS1B
	70		FBXW7		EVI5	CLDN4
	71		FGFR3		EZH1	CLIP1
	72		FLT3		EZH2	CMYA5
	73		FOXA2		FAF1	CNKSR2
	74		FRG1B		FAM46C	CNTNAP2
	75		GATA6		FANCA	COBLL1
	76		GNAS		FANCD2	COL11A2
	77		GPC5		FANCI	COL4A1
	78		GPR180		FANCM	COX7B2
	79		HDAC2		FAT1	CPXCR1
	80		HIST1H1C		FAT4	CR1
	81		HIST1H1E		FBXW7	CRIPAK
	82		HRAS		FCHSD2	CSMD2
	83		ID3		FGFR3	CSMD3
	84		IDH2		FLT3	CST4
	85		IGF1R		FUBP1	CTCFL
	86		IGF2R		GPC5	CXCR4
	87		IKZF1		HDAC1	CYLD
	88		IKZF3		HDAC4	DAAM1
	89		IRF4		HDAC7	DCAF16
	90		JARID2		HIST1H1C	DCLK2
	91		KDM5A		HIST1H1D	DCLRE1C
	92		KDM5C		HIST1H1E	DDX11
	93		KDM6A		HIST1H1E	DENND4B
	94		KDM6B		HLA-A	DICER1
	95		KDR		HLA-B	DIRAS2
	96		KRAS		HLA-C	DIRAS3
	97		LRP1B		HUWE1	DIS3
	98		LRRK2		IDH1	DKK1
	99		LTB		IDH2	DNAH11
	100		LTBR		IGF1R	DNAH2
	101		MAFB		IKZF1	DNAH5
	102		MAP2K2		IKZF3	DNAH9
	103		MAP2K4		IKZF4	DNAJC11
	104		MAP3K1		IL6ST	DNMT3A
	105		MAP3K14		IRF4	DOLK
	106		MAP3K4		JAK1	DST
	107		MAP3K9		JAK2	DTNB
	108		MAP4K4		JAK3	DTX1
	109		MAPK9		KAT6A	DUSP28
	110		MAST4		KDM2B	DYNC2H1
	111		MED12		KDM3B	EFCAB6
	112		MGA		KDM5A	EGFL6
	113		MLH1		KDM5C	EGR1
	114		MPEG1		KDM6A	EHD1
	115		MPL		KLHL6	EID1
	116		MUTYH		KMT2B	EID2B
	117		MYC		KMT2C	EP400
	118		NCOR1		KMT2D	EXO1
	119		NCOR2		KRAS	EXOC4
	120		NEB		LRP1B	EXOG
	121		NF1		LRRK2	FAF1
	122		NFE2L2		LTB	FAM122C
	123		NFKB1		MAF	FAM134B
	124		NFKB2		MAFB	FAM153B
	125		NOTCH1		MAML2	FAM167A
	126		NOTCH2		MAML3	FAM46C
	127		NOTCH3		MAN2C1	FAM84A
	128		NOTCH4		MAP3K1	FAT3
	129		NRAS		MAP3K14	FAT4
	130		NTRK2		MAST4	FBN2
	131		NXF1		MAX	FBXO36
	132		PBRM1		MCL1	FCGBP
	133		PCLO		MKI67	FERMT2
	134		PDGFRB		MLL	FFAR2
	135		PI4KA		MYC	FGFR3
	136		PIK3C2G		MYD88	FLG
	137		PIK3CA		NCKAP5	FMN1
	138		PIK3CB		NCOR1	FNDC3A
	139		PKHD1		NEDD9	FOXD4L1
	140		PLCE1		NF1	FRG1B
	141		POT1		NFKB1	FRZB
	142		PPM1D		NFKB2	FUT4
	143		PRDM1		NFKBIA	FXYD6
	144		PRDM9		NOTCH1	GCET2
	145		PRKD2		NOTCH3	GCNT1
	146		PTEN		NOTCH4	GJB3
	147		PTPRD		NPM1	GNG7
	148		PTPRK		NR3C1	GREM1
	149		PTPRT		NRAS	GRIA2
	150		PTPRZ1		PABPC1	GRM7
	151		RAD18		PANK3	GSTO2
	152		RASA2		PARK2	H1FX
	153		RB1		PCLO	H2AFX
	154		RET		PEG3	HAUS3
	155		RNF213		PIGO	HECW1
	156		ROBO1		PIK3CA	HERC4
	157		ROBO2		PIM1	HIST1H1C
	158		ROS1		PIM3	HIST1H1D
	159		RUNX2		PKHD1	HIST1H1E
	160		SETD2		PLCE1	HIST1H2AC
	161		SHANK2		POT1	HIST1H2AE
	162		SMAD3		PRDM1	HIST1H2AG
	163		SMARCB1		PRDM9	HIST1H2AM
	164		SNX7		PRKD2	HIST1H2BB
	165		SOX9		PRMT5	HIST1H2BF
	166		SPEN		PSMB1	HIST1H2BJ
	167		SPOP		PSMB10	HIST1H2BK
	168		TCF3		PSMB11	HIST1H2BL
	169		TET2		PSMB2	HIST1H2BM
	170		TNIK		PSMB3	HIST1H2BO
	171		TP53		PSMB4	HIST1H3C
	172		TRAF2		PSMB6	HIST1H3D
	173		TRAF3		PSMB7	HIST1H3E
	174		TSHZ1		PSMB8	HIST1H3F
	175		TSHZ3		PSMD1	HIST1H3G
	176		U2AF1		PSMG2	HIST1H3H
	177		USP7		PSPC1	HIST1H4B
	178		WHSC1		PTEN	HIST1H4C
	179		XPO1		PTPN11	HIST1H4E
	180		ZFHX3		PSMD1	HIST1H4H
	181		ZFHX4		PTPRD	HIST2H2AC
	182		ZRSR2		RAD50	HIST2H2BE
	183				RAG2	HIST2H3D
	184				RASA2	HIST3H2A
	185				RB1	HIST4H4
	186				RBX1	HLA-A
	187				RFTN1	HLA-DRB1
	188				ROBO1	HMCN1
	189				RPL5	HOXA4
	190				RPS3A	HOXA9
	191				SAMHD1	HTR6
	192				SETD2	HUWE1
	193				SF3B1	HYDIN
	194				SHC1	ID2
	195				SMARCA4	IDH1
	196				SNX7	IFI44
	197				SP140	IGF1R
	198				SPEN	IGLL5
	199				STAT3	IKBKB
	200				TAF1	IL6ST
	201				TBX15	IMP3
	202				TCL1A	INTS12
	203				TDG	IQSEC1
	204				TET1	IRF4
	205				TET2	IRX2
	206				TET3	ISPD
	207				TGDS	JAK2
	208				TIAM2	KALRN
	209				TLR4	KCNE4
	210				TET3	KCNH4
	211				TP53	KCNN3
	212				TRAF2	KDM6A
	213				TRAF3	KDM6B
	214				TSHZ3	KIAA1377
	215				U2AF1	KIF26B
	216				UBR5	KIT
	217				USP29	KRAS
	218				USP7	KRTAP5-10
	219				WHSC1	KRTDAP
	220				WHSC1L1	KTI12
	221				WWOX	LAMA1
	222				XBP1	LCE3A
	223				XPO1	LIG1
	224				ZFHX3	LIG3
	225				ZFHX4	LIG4
	226				ZFP36L1	LILRB3
	227				ZNF292	LRRC3B
	228				ZRSR2	LRRC4C
	229					LRRK2
	230					LRRN1
	231					LRRTM4
	232					LTB
	233					LTBR
	234					LYPLA2
	235					MAF
	236					MAFB
	237					MAGEC3
	238					MAGED1
	239					MALL
	240					MAP4K4
	241					MAX
	242					MDC1
	243					MED12
	244					MED12L
	245					MEOX1
	246					MERTK
	247					MKI67
	248					MLH1
	249					MLH3
	250					MLL
	251					MLL5
	252					MLLT3
	253					MMP7
	254					MOGAT3
	255					MOV10L1
	256					MRE11A
	257					MSH2
	258					MSH3
	259					MSH5
	260					MSH6
	261					MSRA
	262					MTOR
	263					MYC
	264					MYO10
	265					MYOM1
	266					NACA2
	267					NADK
	268					NALCN
	269					NAMPTL
	270					NAT1
	271					NBEA
	272					NBN
	273					NCOA6
	274					NDUFAF3
	275					NEB
	276					NFKB1
	277					NFKB2
	278					NHEJ1
	279					NLRC5
	280					NLRP2
	281					NOTCH1
	282					NOTCH2
	283					NRAS
	284					NRXN1
	285					OBSCN
	286					OR1L8
	287					OR1N2
	288					OR1S2
	289					OR5P3
	290					PABPC3
	291					PARP1
	292					PAX5
	293					PAXIP1
	294					PCLO
	295					PCMTD1
	296					PCNA
	297					PCSK5
	298					PDE4DIP
	299					PEG10
	300					PHKB
	301					PHOX2B
	302					PIK3C2G
	303					PIK3CA
	304					PIM1
	305					PKHD1
	306					PLA2G2D
	307					PLG
	308					PLXDC2
	309					PMS2
	310					PNKP
	311					PNRC1
	312					POLQ
	313					PRDM1
	314					PRIM2
	315					PRKACB
	316					PRKCD
	317					PRKD2
	318					PRKDC
	319					PRND
	320					PRUNE2
	321					PSMD1
	322					PTBP2
	323					PTCH2
	324					PTPN11
	325					PTPN14
	326					PTPRD
	327					PTPRZ1
	328					PURA
	329					RAD50
	330					RAG1
	331					RAG2
	332					RALGAPA2
	333					RASA2
	334					RB1
	335					RBBP8
	336					RBM25
	337					RBMXL2
	338					RELA
	339					REV3L
	340					RGS2
	341					RIF1
	342					RNF133
	343					RNF150
	344					RNF151
	345					RNF168
	346					RNF40
	347					RNF8
	348					ROBO1
	349					ROBO2
	350					ROS1
	351					RP1L1
	352					RPA4
	353					RPL10
	354					RPP14
	355					RPRD1B
	356					RPS28
	357					RPSAP58
	358					RRBP1
	359					RYR1
	360					RYR2
	361					RYR3
	362					SAMHD1
	363					SAMSN1
	364					SCAF11
	365					SCN2A
	366					SETD2
	367					SF3B1
	368					SHC3
	369					SKP2
	370					SLC24A1
	371					SLC35G2
	372					SLC36A1
	373					SLC48A1
	374					SLC6A11
	375					SLIT2
	376					SLIT3
	377					SNRNP48
	378					SOCS1
	379					SOX7
	380					SP140
	381					SPOP
	382					SPRY2
	383					SRSF2
	384					ST7
	385					STARD13
	386					STAT3
	387					STX5
	388					SUPT5H
	389					SUPT6H
	390					SYMPK
	391					SYNE1
	392					SYNRG
	393					TACC2
	394					TBCC
	395					TBP
	396					TCEAL3
	397					TCF3
	398					TECTA
	399					TGFB1
	400					THRAP3
	401					TJP3
	402					TLR5
	403					TMCO3
	404					TMEM143
	405					TMEM177
	406					TMEM216
	407					TMSB4X
	408					TNFSF13B
	409					TNKS
	410					TOM1L1
	411					TOMM70A
	412					TP53
	413					TP53BP1
	414					TP63
	415					TPBG
	416					TPTE
	417					TRAF3
	418					TRAK1
	419					TRAPPC5
	420					TRIM28
	421					TRIO
	422					TRIP12
	423					TRPM3
	424					TTC7B
	425					U2AF1
	426					UBB
	427					ULK4
	428					UNG
	429					UPF3A
	430					USH2A
	431					USP50
	432					VCAN
	433					VCPIP1
	434					VDR
	435					WDR87
	436					WHSC1
	437					WWOX
	438					XBP1
	439					XBP1P1
	440					XKR6
	441					XRCC1
	442					XRCC4
	443					XRCC5
	444					XRCC6
	445					YAP1
	446					YTHDF2
	447					ZCRB1
	448					ZFHX3
	449					ZFHX4
	450					ZIM3
	451					ZNF100
	452					ZNF148
	453					ZNF208
	454					ZNF235
	455					ZNF257
	456					ZNF318
	457					ZNF319
	458					ZNF326
	459					ZNF431
	460					ZNF493
	461					ZNF616
	462					ZNF681
	463					ZNF717
	464					ZNF721
	465					ZNF91

### Sheet: Table-S19
	Table-S19: Comparison and variant profiles of genes included in previously published targeted sequencing panels
	S. No.	Gene Name	Gene panel of 26 propsoed by Cutler et al [1]	Gene panel of 182 propsoed by Bolli et al [2]	Gene panel of 47 propsoed by Kortum et al [3]	Gene panel of 228 propsoed by Sudha et al [4]	Gene panel of 465 propsoed by White et al [5]	Vivek et al (Current Study)	Variant profiles on which the gene is found to be related clinically via survival analysis in MM cohort (Current Study)
	1	AASS					ü
	2	ABCA1						ü	SVs
	3	ABCA2					ü
	4	ABCA3						ü	SVs
	5	ABCA7						ü	SVs
	6	ABCC4					ü
	7	ABCD4				ü
	8	ABCF1				ü
	9	ABL2						ü	SVs
	10	ACACA					ü
	11	ACACB						ü	SVs
	12	ACSM4					ü
	13	ACTG1	ü	ü		ü	ü
	14	ACTR3B						ü	LOF
	15	ACVR1B						ü	CNVs
	16	ADAM21						ü	LOF
	17	ADAM29		ü		ü
	18	ADAMTS18						ü	SVs
	19	ADAMTS9			ü
	20	ADAR		ü
	21	ADCY2				ü
	22	ADCY8					ü
	23	ADRA2B					ü
	24	AGAP5					ü
	25	AGTR2					ü
	26	AHNAK						ü	CNVs
	27	AHNAK2					ü	ü	SNVs, SVs, LOF
	28	AICDA					ü
	29	AKAP1				ü
	30	AKAP6					ü
	31	AKT1					ü
	32	ALG13						ü	LOF
	33	ALK		ü			ü
	34	AMER1						ü	LOF
	35	ANK2			ü		ü
	36	ANK3					ü
	37	ANKHD1					ü
	38	ANKIB1						ü	SVs
	39	ANKRD18B					ü
	40	ANKRD36C						ü	SNVs
	41	ANP32E					ü
	42	ANTXR2					ü
	43	APBA2						ü	SVs
	44	APC		ü
	45	APEX1					ü
	46	APEX2					ü
	47	AQP7					ü
	48	ARHGAP4						ü	CNVs, LOF
	49	ARHGEF11					ü
	50	ARHGEF12				ü
	51	ARID1A		ü		ü	ü
	52	ARID1B		ü				ü	SVs
	53	ARID2				ü	ü	ü	SVs
	54	ARID3B		ü
	55	ARID4A		ü
	56	ARID5A		ü
	57	ARID5B		ü
	58	ASAP2		ü		ü
	59	ASH1L						ü	CNVs, SVs
	60	ASXL1		ü		ü
	61	ATF7IP					ü
	62	ATM	ü	ü	ü	ü	ü	ü
	63	ATP12A						ü	LOF
	64	ATP13A4		ü		ü
	65	ATP2A1		ü
	66	ATP2A3		ü
	67	ATP2B2						ü	SVs
	68	ATP2B3						ü	CNVs, LOF
	69	ATR		ü		ü	ü
	70	ATRX				ü
	71	ATXN7L3B					ü
	72	AXL					ü
	73	BAGE2					ü
	74	BAI2					ü
	75	BBC3					ü
	76	BCL10				ü
	77	BCL2		ü
	78	BCL2L1					ü
	79	BCL2L11					ü
	80	BCL6		ü		ü
	81	BCL7A				ü	ü
	82	BCL9				ü
	83	BCOR		ü
	84	BCORL1				ü	ü
	85	BIRC2				ü	ü
	86	BIRC3		ü		ü	ü
	87	BIRC5				ü
	88	BLM		ü			ü
	89	BMP2K				ü
	90	BRAF	ü	ü	ü	ü	ü	ü	SVs, LOF
	91	BRCA1		ü		ü
	92	BRCA2		ü		ü	ü
	93	BRD4				ü		ü	CNVs, LOF
	94	BRF1				ü
	95	BRIP1		ü
	96	BSN					ü	ü	CNVs
	97	BTG1				ü	ü
	98	BUB1B		ü
	99	C2					ü
	100	C3						ü	CNVs
	101	C4B						ü	CNVs, LOF
	102	C8orf34				ü
	103	CACNA1A						ü	CNVs, SVs
	104	CACNA1B						ü	SVs, LOF
	105	CACNA1F						ü	CNVs, LOF
	106	CACNA2D2						ü	CNVs, SVs
	107	CARD11				ü	ü
	108	CASKIN2						ü	CNVs, LOF
	109	CASP8		ü
	110	CBL		ü
	111	CCDC144NL					ü
	112	CCDC155					ü
	113	CCDC88A					ü
	114	CCND1	ü	ü	ü	ü	ü	ü
	115	CCND2		ü
	116	CCND3		ü		ü	ü
	117	CCNT1						ü	CNVs
	118	CD27		ü				ü
	119	CD36				ü
	120	CD40		ü
	121	CD79A		ü		ü
	122	CDC27					ü
	123	CDC42BPG						ü	CNVs, LOF
	124	CDC42EP2					ü
	125	CDC73		ü
	126	CDCA2					ü
	127	CDCA7L					ü
	128	CDH8					ü
	129	CDHR1					ü
	130	CDK4				ü
	131	CDK6		ü
	132	CDKN1B	ü			ü	ü
	133	CDKN2A	ü	ü		ü	ü
	134	CDKN2B				ü
	135	CDKN2C				ü	ü
	136	CELSR1						ü	SVs, LOF
	137	CELSR2					ü
	138	CFH						ü	SVs
	139	CGGBP1					ü
	140	CHD1				ü
	141	CHD2				ü	ü
	142	CHD3					ü
	143	CHD4				ü
	144	CHD5						ü	LOF
	145	CHD8		ü
	146	CHEK1				ü
	147	CHEK2				ü	ü
	148	CHN2						ü	SVs
	149	CHRM3						ü	SVs
	150	CIC		ü
	151	CKM					ü
	152	CKS1B				ü	ü	ü
	153	CLDN4					ü
	154	CLIP1					ü	ü	SNVs, SVs
	155	CMYA5					ü
	156	CNKSR2					ü
	157	CNTNAP2					ü
	158	COBLL1					ü
	159	COL11A2					ü
	160	COL14A1						ü	SVs
	161	COL2A1		ü
	162	COL4A1					ü
	163	COL5A1						ü	SVs, LOF
	164	COX7B2					ü
	165	CPXCR1					ü
	166	CR1					ü
	167	CRBN		ü	ü	ü
	168	CREBBP		ü		ü
	169	CRIPAK					ü
	170	CSMD2					ü	ü	SVs
	171	CSMD3					ü
	172	CSPG4						ü	SNVs, SVs
	173	CST4					ü
	174	CTCFL					ü
	175	CUL4A			ü	ü
	176	CUL4B			ü	ü
	177	CUL9						ü	SVs
	178	CXCR4				ü	ü
	179	CYLD	ü		ü	ü	ü	ü	SVs
	180	CYP2A6						ü	CNVs, LOF
	181	DAAM1					ü
	182	DCAF16					ü
	183	DCLK2					ü
	184	DCLRE1C					ü
	185	DDB1		ü	ü	ü
	186	DDX11		ü			ü
	187	DDX3X		ü		ü
	188	DENND1A						ü	SVs
	189	DENND4B					ü
	190	DHX35						ü	SVs
	191	DICER1		ü			ü
	192	DIRAS2					ü
	193	DIRAS3					ü
	194	DIS3	ü	ü	ü	ü	ü	ü	LOF
	195	DKK1					ü
	196	DNAH1						ü	CNVs
	197	DNAH11		ü			ü
	198	DNAH17						ü	SNVs
	199	DNAH2					ü
	200	DNAH5		ü	ü	ü	ü	ü	SVs
	201	DNAH6						ü	SVs
	202	DNAH7						ü	SVs
	203	DNAH9		ü			ü
	204	DNAJC11					ü
	205	DNMT3A		ü		ü	ü
	206	DOCK2						ü	SVs
	207	DOCK3						ü	CNVs, SVs
	208	DOCK5				ü
	209	DOCK8						ü	SVs
	210	DOLK					ü
	211	DOT1L				ü
	212	DPYD				ü
	213	DST					ü
	214	DTNB					ü
	215	DTX1		ü			ü
	216	DUOX2				ü
	217	DUSP2				ü		ü	LOF
	218	DUSP28					ü
	219	DYNC2H1					ü
	220	DYSF						ü	SVs
	221	EFCAB6					ü
	222	EGFL6					ü
	223	EGFR	ü	ü	ü	ü
	224	EGR1	ü	ü	ü	ü	ü	ü	CNVs, LOF
	225	EHD1					ü
	226	EID1					ü
	227	EID2B					ü
	228	EIF4EBP1						ü	SNVs
	229	ELFN2						ü	CNVs, LOF
	230	EML2						ü	SNVs, CNVs, SVs
	231	EP300				ü
	232	EP400		ü			ü
	233	EPC1						ü	SVs
	234	EPHA3		ü		ü
	235	EPPK1						ü	LOF
	236	ERBB3		ü
	237	ERN1		ü
	238	ETV6		ü		ü
	239	EVI5				ü
	240	EXO1					ü
	241	EXOC4					ü
	242	EXOG					ü
	243	EZH1				ü
	244	EZH2		ü		ü
	245	EZR						ü	SVs
	246	F8						ü	CNVs, LOF
	247	FAF1				ü	ü
	248	FAM104B						ü	CNVs, LOF
	249	FAM122C					ü
	250	FAM134B					ü
	251	FAM153B					ü
	252	FAM167A					ü
	253	FAM178B						ü	SVs, LOF
	254	FAM186A						ü	CNVs
	255	FAM46C	ü	ü	ü	ü	ü	ü	SVs
	256	FAM84A					ü
	257	FANCA		ü		ü
	258	FANCD2		ü		ü
	259	FANCI				ü
	260	FANCM				ü
	261	FASN						ü	SVs
	262	FAT1		ü	ü	ü
	263	FAT2		ü				ü	SVs
	264	FAT3		ü	ü		ü
	265	FAT4		ü	ü	ü	ü
	266	FBN2					ü
	267	FBN3						ü	CNVs
	268	FBXO36					ü
	269	FBXW7		ü		ü
	270	FCGBP					ü	ü	SNVs, CNVs
	271	FCHSD2				ü
	272	FERMT2					ü
	273	FFAR2					ü
	274	FGFR3	ü	ü		ü	ü	ü	SVs, LOF
	275	FHOD3						ü	SNVs, SVs
	276	FLG					ü
	277	FLG2						ü	CNVs
	278	FLNA						ü	CNVs, LOF
	279	FLT3		ü		ü
	280	FMN1					ü
	281	FMN2						ü	SVs, LOF
	282	FNDC3A					ü
	283	FOXA2		ü
	284	FOXD4L1					ü
	285	FRG1B		ü			ü
	286	FRG2B						ü	SNVs, LOF
	287	FRG2C						ü	SNVs, LOF
	288	FRY						ü	SVs, LOF
	289	FRYL			ü
	290	FRZB					ü
	291	FUBP1				ü		ü	LOF
	292	FUT4					ü
	293	FXYD6					ü
	294	GATA6		ü
	295	GCET2					ü
	296	GCNT1					ü
	297	GEMIN2						ü	CNVs, LOF
	298	GJB3					ü
	299	GNAS		ü
	300	GNG7					ü
	301	GOLGA6L2						ü	SNVs, SVs, LOF
	302	GON4L						ü	CNVs, SVs
	303	GPC5		ü		ü
	304	GPR180		ü
	305	GREM1					ü
	306	GRIA2					ü
	307	GRM7					ü
	308	GSN						ü	SNVs, SVs, LOF
	309	GSTO2					ü
	310	H1FX					ü
	311	H2AFX					ü
	312	HADHB						ü	SVs
	313	HAUS3					ü
	314	HDAC1				ü
	315	HDAC2		ü
	316	HDAC4				ü
	317	HDAC7				ü
	318	HECW1			ü		ü
	319	HELZ2						ü	LOF
	320	HERC1						ü	SVs
	321	HERC2						ü	SNVs, SVs
	322	HERC4					ü
	323	HIPK3						ü	SVs
	324	HIST1H1C		ü		ü	ü
	325	HIST1H1D				ü	ü
	326	HIST1H1E		ü		ü	ü	ü
	327	HIST1H2AC					ü
	328	HIST1H2AE					ü
	329	HIST1H2AG					ü
	330	HIST1H2AM					ü
	331	HIST1H2BB					ü
	332	HIST1H2BF					ü
	333	HIST1H2BJ					ü
	334	HIST1H2BK					ü
	335	HIST1H2BL					ü
	336	HIST1H2BM					ü
	337	HIST1H2BO					ü
	338	HIST1H3C					ü
	339	HIST1H3D					ü
	340	HIST1H3E					ü
	341	HIST1H3F					ü
	342	HIST1H3G					ü
	343	HIST1H3H					ü
	344	HIST1H4B					ü
	345	HIST1H4C					ü
	346	HIST1H4E					ü
	347	HIST1H4H					ü
	348	HIST2H2AC					ü
	349	HIST2H2BE					ü
	350	HIST2H3D					ü
	351	HIST3H2A					ü
	352	HIST4H4					ü
	353	HLA-A				ü	ü	ü	SNVs, CNVs, SVs, LOF
	354	HLA-B				ü		ü	SNVs, CNVs, SVs, LOF
	355	HLA-C				ü		ü	SNVs, CNVs, LOF
	356	HLA-DQA1						ü	SNVs, CNVs, SVs
	357	HLA-DQA2						ü	SNVs, CNVs, LOF
	358	HLA-DQB2						ü	SNVs, CNVs, SVs
	359	HLA-DRB1					ü
	360	HLA-DRB5						ü	SNVs, CNVs, SVs, LOF
	361	HMCN1					ü
	362	HOXA4					ü
	363	HOXA9					ü
	364	HRAS		ü
	365	HRNR						ü	CNVs
	366	HTR6					ü
	367	HUWE1				ü	ü	ü	SNVs, CNVs, LOF
	368	HYDIN					ü
	369	ID2					ü
	370	ID3		ü
	371	IDH1				ü	ü
	372	IDH2		ü		ü
	373	IFI44					ü
	374	IGF1R		ü		ü	ü
	375	IGF2R		ü
	376	IGFN1						ü	SNVs, SVs
	377	IGH						ü
	378	IGK						ü
	379	IGL						ü
	380	IGLL5					ü	ü	SNVs, SVs, LOF
	381	IKBKB					ü
	382	IKZF1		ü		ü
	383	IKZF3		ü		ü
	384	IKZF4				ü
	385	IL6ST				ü	ü
	386	IMP3					ü
	387	INF2						ü	LOF
	388	INPP5D						ü	LOF
	389	INTS12					ü
	390	IQSEC1					ü
	391	IQSEC3						ü	SVs
	392	IRF1						ü	LOF
	393	IRF2BPL						ü	LOF
	394	IRF4	ü	ü	ü	ü	ü
	395	IRS1						ü	SNVs
	396	IRX2					ü
	397	ISPD					ü
	398	ITGA2						ü	SVs
	399	ITPR1						ü	SNVs, SVs
	400	ITPR2						ü	SVs
	401	JAK1				ü		ü
	402	JAK2				ü	ü
	403	JAK3				ü
	404	JARID2		ü
	405	KALRN					ü
	406	KAT6A				ü
	407	KCNE4					ü
	408	KCNH4					ü
	409	KCNJ12						ü	SNVs
	410	KCNN3					ü
	411	KCNT1						ü	SVs, LOF
	412	KDM2B				ü
	413	KDM3B				ü
	414	KDM5A		ü		ü
	415	KDM5C		ü		ü
	416	KDM6A		ü		ü	ü
	417	KDM6B		ü			ü
	418	KDR		ü
	419	KHDRBS1						ü	SVs
	420	KIAA1377					ü
	421	KIF13A						ü	SVs
	422	KIF26B					ü	ü	SVs
	423	KIR2DL1						ü	SNVs, CNVs, LOF
	424	KIR3DL2						ü	CNVs
	425	KIT					ü
	426	KLC3						ü	CNVs
	427	KLHL6				ü
	428	KMT2B				ü		ü	CNVs
	429	KMT2C				ü		ü	SNVs, SVs
	430	KMT2D				ü		ü	CNVs
	431	KPRP						ü	CNVs, LOF
	432	KRAS	ü	ü	ü	ü	ü	ü	SNVs
	433	KRT38						ü	CNVs, LOF
	434	KRT6B						ü	CNVs, LOF
	435	KRT8						ü	SNVs, CNVs, LOF
	436	KRTAP5-10					ü	ü	LOF
	437	KRTAP5-4						ü	CNVs, LOF
	438	KRTAP9-9						ü	SNVs, CNVs
	439	KRTDAP					ü
	440	KTI12					ü
	441	L1CAM						ü	CNVs, LOF
	442	LAMA1					ü
	443	LAMA2						ü	SVs
	444	LAMA3						ü	SVs
	445	LCE3A					ü
	446	LCORL						ü	SVs
	447	LIG1					ü
	448	LIG3					ü
	449	LIG4					ü
	450	LILRA1						ü	SNVs, CNVs, LOF
	451	LILRA2						ü	SNVs, CNVs, LOF
	452	LILRA4						ü	SNVs, CNVs, LOF
	453	LILRB1						ü	SNVs, CNVs, LOF
	454	LILRB2						ü	SNVs, CNVs, LOF
	455	LILRB3					ü
	456	LRP1B		ü	ü	ü
	457	LRRC3B					ü
	458	LRRC4C					ü
	459	LRRK2		ü		ü	ü
	460	LRRN1					ü
	461	LRRTM4					ü
	462	LTB	ü	ü		ü	ü	ü	CNVs, LOF
	463	LTBR		ü			ü
	464	LTN1			ü
	465	LYPLA2					ü
	466	LYST			ü			ü	SVs
	467	MAF				ü	ü	ü
	468	MAFB		ü		ü	ü	ü
	469	MAGEC1						ü	SNVs, CNVs, LOF
	470	MAGEC3					ü
	471	MAGED1	ü				ü
	472	MALL					ü
	473	MAML2				ü
	474	MAML3				ü
	475	MAN2C1				ü
	476	MANEAL						ü	CNVs, SVs, LOF
	477	MAP2K2		ü
	478	MAP2K4		ü
	479	MAP3K1		ü		ü
	480	MAP3K10						ü	CNVs
	481	MAP3K14		ü		ü
	482	MAP3K4		ü
	483	MAP3K9		ü				ü	LOF
	484	MAP4						ü	CNVs, SVs
	485	MAP4K4		ü			ü
	486	MAPK9		ü
	487	MAST4		ü		ü
	488	MAX	ü			ü	ü	ü	SVs, LOF
	489	MBNL1						ü	SVs
	490	MCL1				ü
	491	MDC1					ü
	492	MECOM			ü			ü	SVs, LOF
	493	MED12		ü			ü
	494	MED12L					ü	ü	SVs
	495	MEI1						ü	SVs
	496	MEOX1					ü
	497	MERTK					ü
	498	METTL2B						ü	LOF
	499	MGA		ü
	500	MITF						ü	SVs, LOF
	501	MKI67				ü	ü
	502	MLH1		ü			ü
	503	MLH3					ü
	504	MLL				ü	ü
	505	MLL3			ü
	506	MLL5					ü
	507	MLLT1						ü	CNVs
	508	MLLT3					ü
	509	MMP16						ü	SVs
	510	MMP7					ü
	511	MOGAT3					ü
	512	MOV10L1					ü
	513	MPEG1		ü
	514	MPL		ü
	515	MRE11A					ü
	516	MSH2					ü
	517	MSH3					ü
	518	MSH5					ü
	519	MSH6					ü
	520	MSRA					ü
	521	MTOR					ü
	522	MUC12						ü	SNVs, CNVs
	523	MUC16						ü	SNVs, CNVs
	524	MUC20						ü	SVs
	525	MUC4						ü	SNVs
	526	MUC6						ü	SNVs, CNVs, LOF
	527	MUTYH		ü
	528	MYC		ü		ü	ü	ü
	529	MYD88				ü
	530	MYH14						ü	CNVs
	531	MYH6						ü	LOF
	532	MYH7						ü	SVs, LOF
	533	MYO10					ü
	534	MYO15A						ü	SVs
	535	MYO18B						ü	SVs
	536	MYO1C						ü	SVs
	537	MYO5B						ü	SVs
	538	MYOM1					ü
	539	NACA2					ü
	540	NADK					ü
	541	NALCN					ü
	542	NAMPTL					ü
	543	NAT1					ü
	544	NBEA					ü
	545	NBN					ü
	546	NBPF1			ü
	547	NBPF10						ü	CNVs
	548	NBPF9						ü	CNVs, LOF
	549	NCKAP5				ü
	550	NCOA6					ü
	551	NCOR1		ü		ü
	552	NCOR2		ü
	553	NDUFAF3					ü
	554	NEB		ü	ü		ü	ü	SNVs, SVs
	555	NEDD9				ü
	556	NELFE						ü	CNVs, SVs
	557	NF1		ü		ü		ü	SVs
	558	NFE2L2		ü
	559	NFKB1		ü		ü	ü
	560	NFKB2		ü		ü	ü
	561	NFKBIA				ü		ü	LOF
	562	NFX1						ü	CNVs
	563	NHEJ1					ü
	564	NIPBL						ü	CNVs, SVs
	565	NLRC5					ü
	566	NLRP2					ü
	567	NNT						ü	SNVs, SVs
	568	NOS1						ü	LOF
	569	NOTCH1		ü		ü	ü
	570	NOTCH2		ü			ü
	571	NOTCH3		ü		ü
	572	NOTCH4		ü		ü
	573	NPM1				ü
	574	NR3C1			ü	ü
	575	NRAS	ü	ü	ü	ü	ü	ü	SVs
	576	NRXN1					ü
	577	NTRK2		ü
	578	NUDT10						ü	LOF
	579	NUMBL						ü	CNVs
	580	NXF1		ü
	581	OBSCN					ü	ü	SNVs, SVs, LOF
	582	OR1L8					ü
	583	OR1N2					ü
	584	OR1S2					ü
	585	OR5P3					ü
	586	OR8U1						ü	SNVs
	587	OTOG						ü	SNVs
	588	PABPC1				ü		ü	SNVs, SVs, LOF
	589	PABPC3					ü	ü	SNVs, LOF
	590	PAK2						ü	SNVs, SVs
	591	PANK3				ü
	592	PARK2				ü
	593	PARP1					ü
	594	PARP4						ü	SVs, LOF
	595	PAX5					ü
	596	PAXIP1					ü
	597	PBRM1		ü
	598	PCLO		ü		ü	ü
	599	PCMTD1					ü
	600	PCNA					ü
	601	PCSK5					ü
	602	PDE1C						ü	SVs
	603	PDE4DIP					ü
	604	PDGFRB		ü
	605	PEG10					ü
	606	PEG3				ü
	607	PGM5						ü	SNVs
	608	PGR						ü	SVs
	609	PHF14						ü	SVs
	610	PHKB					ü
	611	PHOX2B					ü
	612	PI4KA		ü
	613	PIGO				ü
	614	PIK3C2G		ü			ü
	615	PIK3CA		ü		ü	ü
	616	PIK3CB		ü
	617	PIM1				ü	ü
	618	PIM3				ü
	619	PKD1						ü	LOF
	620	PKHD1		ü		ü	ü
	621	PLA2G2D					ü
	622	PLCE1		ü		ü
	623	PLCH2						ü	SVs, LOF
	624	PLEC						ü	CNVs, LOF
	625	PLG					ü
	626	PLIN4						ü	SNVs
	627	PLXDC2					ü
	628	PLXNA3						ü	CNVs, LOF
	629	PLXNB3						ü	CNVs, LOF
	630	PMS2					ü
	631	PNKP					ü
	632	PNRC1					ü
	633	POLQ					ü
	634	POT1		ü		ü
	635	PPARGC1B						ü	SVs
	636	PPFIA3						ü	CNVs
	637	PPM1D		ü
	638	PRAMEF11						ü	CNVs
	639	PRDM1	ü	ü	ü	ü	ü	ü
	640	PRDM9		ü		ü
	641	PRIM2					ü
	642	PRKACB					ü
	643	PRKCD					ü
	644	PRKD2		ü		ü	ü
	645	PRKDC					ü
	646	PRMT5				ü
	647	PRND					ü
	648	PRRC2A						ü	CNVs, SVs, LOF
	649	PRSS1						ü	SNVs, LOF
	650	PRSS3						ü	SNVs, CNVs
	651	PRUNE2					ü
	652	PSMB1				ü
	653	PSMB10				ü
	654	PSMB11				ü
	655	PSMB2				ü
	656	PSMB3				ü
	657	PSMB4				ü
	658	PSMB5			ü
	659	PSMB6				ü
	660	PSMB7				ü
	661	PSMB8				ü
	662	PSMD1				ü	ü
	663	PSMG2			ü	ü
	664	PSORS1C1						ü	CNVs, SVs
	665	PSPC1				ü
	666	PTBP2					ü
	667	PTCH2					ü
	668	PTEN		ü		ü
	669	PTK2B						ü	SVs
	670	PTK7						ü	SVs
	671	PTPN11				ü	ü
	672	PTPN14					ü
	673	PTPRD		ü	ü	ü	ü
	674	PTPRK		ü
	675	PTPRT		ü
	676	PTPRZ1		ü			ü
	677	PURA					ü
	678	RAB12						ü	SVs
	679	RAD18		ü
	680	RAD50				ü	ü
	681	RAD54B						ü	SVs
	682	RAG1					ü
	683	RAG2				ü	ü
	684	RALGAPA2					ü
	685	RARG						ü	CNVs
	686	RASA2		ü	ü	ü	ü
	687	RB1	ü	ü	ü	ü	ü	ü	SVs, LOF
	688	RBBP8					ü
	689	RBM20						ü	SVs
	690	RBM23						ü	LOF
	691	RBM25					ü
	692	RBMXL1						ü	CNVs, LOF
	693	RBMXL2					ü
	694	RBX1				ü
	695	RELA					ü
	696	RET		ü
	697	REV3L					ü
	698	RFTN1				ü
	699	RGS2					ü
	700	RIF1					ü
	701	RLIM						ü	SVs, LOF
	702	RNF133					ü
	703	RNF150					ü
	704	RNF151					ü
	705	RNF168					ü
	706	RNF213		ü
	707	RNF40					ü
	708	RNF8					ü
	709	ROBO1		ü		ü	ü
	710	ROBO2		ü			ü
	711	ROS1		ü			ü
	712	RP1L1					ü
	713	RPA4					ü
	714	RPL10					ü	ü	CNVs, LOF
	715	RPL5				ü
	716	RPP14					ü
	717	RPRD1B					ü
	718	RPS28					ü
	719	RPS3A				ü
	720	RPSAP58					ü
	721	RPTOR						ü	SVs
	722	RRBP1					ü
	723	RTEL1						ü	LOF
	724	RUNX2		ü
	725	RXRB						ü	CNVs
	726	RYR1					ü	ü	SNVs, CNVs, LOF
	727	RYR2					ü	ü	SNVs, SVs
	728	RYR3					ü	ü	SNVs, CNVs, SVs, LOF
	729	SACS						ü	SVs, LOF
	730	SAMHD1				ü	ü	ü	SVs
	731	SAMSN1					ü
	732	SCAF1						ü	CNVs
	733	SCAF11					ü
	734	SCN2A					ü
	735	SDHA						ü	SNVs, SVs
	736	SETD2		ü		ü	ü
	737	SF3A3						ü	SVs, LOF
	738	SF3B1				ü	ü
	739	SHANK2		ü
	740	SHC1				ü
	741	SHC3					ü
	742	SIRPA						ü	SVs
	743	SKA3						ü	LOF
	744	SKP2					ü
	745	SLAMF7						ü	CNVs, SVs
	746	SLC12A3						ü	SVs
	747	SLC24A1					ü
	748	SLC25A5						ü	SNVs, CNVs, LOF
	749	SLC35G2					ü
	750	SLC36A1					ü
	751	SLC48A1					ü
	752	SLC6A11					ü
	753	SLC7A1						ü	LOF
	754	SLIT2					ü
	755	SLIT3					ü
	756	SMAD3		ü
	757	SMARCA4				ü
	758	SMARCB1		ü
	759	SNRNP48					ü
	760	SNX7		ü		ü
	761	SOCS1					ü
	762	SOX7					ü
	763	SOX9		ü
	764	SP140	ü		ü	ü	ü	ü	SVs
	765	SPEN		ü	ü	ü
	766	SPOP		ü			ü
	767	SPRY2					ü
	768	SPTA1						ü	SVs
	769	SPTB						ü	CNVs, SVs, LOF
	770	SRSF2					ü
	771	ST7					ü
	772	STAB1						ü	CNVs
	773	STARD13					ü
	774	STAT3	ü			ü	ü
	775	STX5					ü
	776	SUPT5H					ü
	777	SUPT6H					ü
	778	SVIL						ü	SNVs, SVs
	779	SYMPK					ü
	780	SYNE1					ü
	781	SYNGAP1						ü	CNVs
	782	SYNRG					ü
	783	TACC2					ü
	784	TAF1				ü		ü	CNVs, LOF
	785	TAL1						ü	LOF
	786	TAS2R30						ü	LOF
	787	TBCC					ü
	788	TBP					ü	ü	CNVs, LOF
	789	TBX15				ü
	790	TCEAL3					ü
	791	TCF3		ü			ü
	792	TCL1A				ü
	793	TDG				ü
	794	TECTA					ü
	795	TET1				ü
	796	TET2		ü		ü
	797	TET3				ü
	798	TGDS				ü
	799	TGFB1					ü
	800	TGM7						ü	SVs
	801	THRAP3					ü
	802	TIAM1			ü
	803	TIAM2				ü
	804	TJP3					ü
	805	TLR4				ü
	806	TLR5					ü
	807	TMCO3					ü
	808	TMEM143					ü
	809	TMEM177					ü
	810	TMEM216					ü
	811	TMSB4X					ü
	812	TNFRSF21	ü
	813	TNFSF13B					ü
	814	TNIK		ü
	815	TNKS					ü
	816	TNRC6A						ü	SVs
	817	TOM1L1					ü
	818	TOMM70A					ü
	819	TP53	ü	ü	ü	ü	ü	ü	CNVs, LOF
	820	TP53BP1					ü
	821	TP63					ü
	822	TPBG					ü
	823	TPSD1						ü	LOF
	824	TPTE					ü
	825	TPTE2						ü	LOF
	826	TRAF2	ü	ü		ü		ü	LOF
	827	TRAF3	ü	ü	ü	ü	ü	ü	SVs
	828	TRAK1					ü
	829	TRAPPC5					ü
	830	TRIM28					ü
	831	TRIO					ü
	832	TRIP12			ü		ü
	833	TRPM2						ü	LOF
	834	TRPM3					ü
	835	TRPM7						ü	SVs
	836	TSHZ1		ü
	837	TSHZ3		ü		ü
	838	TTC7B					ü
	839	TTN						ü	SNVs, CNVs, SVs
	840	TUBA3C						ü	LOF
	841	TUBB8						ü	SNVs
	842	TUBGCP6						ü	CNVs, LOF
	843	U2AF1		ü		ü	ü
	844	U2AF2						ü	CNVs, SVs
	845	UBB					ü
	846	UBR5				ü
	847	ULK4					ü
	848	UNC13A						ü	CNVs
	849	UNC79						ü	SVs, LOF
	850	UNG					ü
	851	UPF3A					ü
	852	USH2A					ü
	853	USP29				ü
	854	USP50					ü
	855	USP7		ü		ü
	856	USP9X						ü	LOF
	857	VAV1						ü	CNVs
	858	VCAN			ü		ü
	859	VCL						ü	SVs
	860	VCPIP1					ü
	861	VDR					ü
	862	VPS13A						ü	SVs
	863	VPS13B						ü	SVs
	864	VWF						ü	SNVs, SVs
	865	WDFY4						ü	SVs
	866	WDR87					ü
	867	WHSC1		ü		ü	ü
	868	WHSC1L1				ü
	869	WWOX				ü	ü
	870	XBP1			ü	ü	ü
	871	XBP1P1					ü
	872	XCR1						ü	CNVs, SVs
	873	XKR6					ü
	874	XPO1		ü		ü
	875	XRCC1					ü
	876	XRCC4					ü
	877	XRCC5					ü
	878	XRCC6					ü
	879	YAP1					ü
	880	YTHDF2					ü
	881	YWHAZ						ü	LOF
	882	ZC3H4						ü	CNVs, SVs
	883	ZCRB1					ü
	884	ZFHX3		ü	ü	ü	ü	ü	SVs, LOF
	885	ZFHX4		ü	ü	ü	ü
	886	ZFP36L1				ü
	887	ZIM3					ü
	888	ZNF100					ü
	889	ZNF148					ü
	890	ZNF208					ü	ü	SVs
	891	ZNF235					ü
	892	ZNF257					ü
	893	ZNF292				ü
	894	ZNF318					ü
	895	ZNF319					ü
	896	ZNF326					ü
	897	ZNF431					ü
	898	ZNF469						ü	LOF
	899	ZNF493					ü
	900	ZNF587						ü	CNVs
	901	ZNF616					ü
	902	ZNF676						ü	SNVs
	903	ZNF681					ü
	904	ZNF717					ü	ü	SNVs, SVs, LOF
	905	ZNF721					ü
	906	ZNF763						ü	CNVs
	907	ZNF865						ü	CNVs, SVs
	908	ZNF91					ü
	909	ZNFX1						ü	SVs
	910	ZRSR2		ü		ü
	911	ZZEF1						ü	SVs

### Sheet: References
	References (Panels from Literature)
	1. Cutler, S.D., Knopf, P., Campbell, C.J., Thoni, A., Abou El Hassan, M., Forward, N., White, D., Wagner, J., Goudie, M., Boudreau, J.E. and Kennedy, B.E., 2021. DMG26: A Targeted Sequencing Panel for Mutation Profiling to Address Gaps in the Prognostication of Multiple Myeloma. The Journal of Molecular Diagnostics, 23(12), pp.1699-1714.
	2. Bolli, N., Li, Y., Sathiaseelan, V., Raine, K., Jones, D., Ganly, P., Cocito, F., Bignell, G., Chapman, M.A., Sperling, A.S. and Anderson, K.C., 2016. A DNA target-enrichment approach to detect mutations, copy number changes and immunoglobulin translocations in multiple myeloma. Blood Cancer Journal, 6(9), pp.e467-e467.
	3. Kortüm, K.M., Langer, C., Monge, J., Bruins, L., Zhu, Y.X., Shi, C.X., Jedlowski, P., Egan, J.B., Ojha, J., Bullinger, L. and Kull, M., 2015. Longitudinal analysis of 25 sequential sample-pairs using a custom multiple myeloma mutation sequencing panel (M 3 P). Annals of hematology, 94, pp.1205-1211.
	4. Sudha, P., Ahsan, A., Ashby, C., Kausar, T., Khera, A., Kazeroun, M.H., Hsu, C.C., Wang, L., Fitzsimons, E., Salminen, O. and Blaney, P., 2022. Myeloma Genome Project Panel is a comprehensive targeted genomics panel for molecular profiling of patients with multiple myeloma. Clinical Cancer Research, 28(13), pp.2854-2864.
	5. White, B.S., Lanc, I., O’Neal, J., Gupta, H., Fulton, R.S., Schmidt, H., Fronick, C., Belter Jr, E.A., Fiala, M., King, J. and Ahmann, G.J., 2018. A multiple myeloma-specific capture sequencing platform discovers novel translocations and frequent, risk-associated point mutations in IGLL5. Blood cancer journal, 8(3), p.35.
